# Sparse sampling and rare-variant depletion distort PCA visualizations of population structure: recovery with objective-guided manifold learning

**DOI:** 10.64898/2026.08.11.744230

**Authors:** Jan Kočí, Olga Flegontova, Piya Changmai, Leonid A. Vyazov, Leo R. Cooper, Hossein Ashrafi, Zeynep Şencan, Pavel Flegontov

## Abstract

Principal component analysis (PCA) is routinely used to visualize population structure, yet how sparse sampling and rare-variant depletion affect low-dimensional plots remains poorly understood. Using spatial simulations, we show that these factors interact to distort visualization of genetic landscapes, producing triangular and three-ray patterns, artificial outliers and misleading clines. We develop an objective-guided manifold-learning framework that searches across genotype normalization, PCA representation and dimensionality, distance metrics, and UMAP, densMAP and PHATE parameters. High-dimensional classic PC scores consistently outperform the eigenvectors used in population genetics, but other optimal parameters and ranking objectives depend on data quality, sampling and SNP ascertainment. Across six human and animal datasets, optimized embeddings recover fine-scale structure obscured by PCA and supported by independent genetic evidence. In ancient Eurasia, optimized PHATE resolves Slavic-associated structure corroborated by haplotype-sharing communities, *qpAdm*, and Y-chromosome lineages. These results call for caution in interpreting PCA plots and establish optimized manifold learning as a hypothesis-generating approach.
