## Supplementary Table 1 for "Sparse sampling and rare-variant depletion distort PCA visualizations of population structure: recovery with objective-guided manifold learning"

### Sheet: Suppl. Table 1
												correlations between LDE distances in PC1‒PC2 or PC1‒PC2‒PC3 space and:
												genetic distances, r or ρ															control
empirical case study label	species	data source	data type	sampling type	number of individuals	PCA-derived LDE dimensionality	PCA protocol	missing data treatment	MAF filtering threshold	median (2.5%‒97.5%) ind.-vs-ind. FST	autosomal SNP count	f₂-Pearson	f₂-Spearman	FST-Pearson	FST-Spearman	GRM- Pearson	GRM- Spearman	covariance- Pearson	covariance- Spearman	Hamming (default)- Pearson	Hamming (default)- Spearman	Hamming (flat)- Pearson	Hamming (flat)- Spearman	f₃-Pearson	f₃-Spearman	median fit to key genetic distances/ dissimilarities	geography- Pearson	geography- Spearman	interactive 3D PCA plot	reference PC space selected
Orang Asli	humans	Aghakhanian et al. 2015	SNP array (Illumina Human Omni 2.5), autosomal, diploid, high-quality	contemporaneous (present-day)	144	2	eigenvectors, drift-normalized	missing data allowed	MAC=1	0.064 (-0.021‒0.161)	279987	0.814877	0.81718	0.806708	0.807575	0.714171	0.876583	NA	NA	0.774375	0.892887	0.774347	0.892878	0.660711	0.78202	0.845011	0.722826	0.753131
Orang Asli	humans	Aghakhanian et al. 2015	SNP array (Illumina Human Omni 2.5), autosomal, diploid, high-quality	contemporaneous (present-day)	144	2	eigenvectors, drift-normalized	missing data allowed	MAF=1% (MAC=3)	0.065 (-0.021‒0.161)	272064	0.81532	0.817367	0.807234	0.807845	0.714365	0.876491	NA	NA	0.775997	0.894162	0.775985	0.894163	0.66079	0.783836		0.721585	0.751886
Orang Asli	humans	Aghakhanian et al. 2015	SNP array (Illumina Human Omni 2.5), autosomal, diploid, high-quality	contemporaneous (present-day)	144	2	eigenvectors, drift-normalized	no missing data	MAC=1	0.065 (-0.021‒0.161)	273877	0.81489	0.817156	0.806698	0.80753	0.714315	0.876613	NA	NA	0.774318	0.892795	NA	NA	0.661939	0.783664		0.722989	0.753335
Orang Asli	humans	Aghakhanian et al. 2015	SNP array (Illumina Human Omni 2.5), autosomal, diploid, high-quality	contemporaneous (present-day)	144	2	eigenvectors, drift-normalized	no missing data	MAF=1% (MAC=3)	0.065 (-0.021‒0.161)	266078	0.815341	0.817366	0.807234	0.807827	0.714503	0.876525	NA	NA	0.775944	0.894089	NA	NA	0.662033	0.785486		0.721744	0.752089
Orang Asli	humans	Aghakhanian et al. 2015	SNP array (Illumina Human Omni 2.5), autosomal, diploid, high-quality	contemporaneous (present-day)	144	2	PC scores, centered	no missing data	MAC=1	0.065 (-0.021‒0.161)	273877	0.824751	0.823489	0.815774	0.813462	0.72892	0.897254	NA	NA	0.78524	0.905117	NA	NA	0.674997	0.805319		0.757435	0.776631
Orang Asli	humans	Aghakhanian et al. 2015	SNP array (Illumina Human Omni 2.5), autosomal, diploid, high-quality	contemporaneous (present-day)	144	2	PC scores, centered	no missing data	MAF=1% (MAC=3)	0.065 (-0.021‒0.161)	266078	0.824785	0.823512	0.815848	0.81353	0.730105	0.89765	NA	NA	0.787827	0.906948	NA	NA	0.676583	0.808475		0.757409	0.776601
Orang Asli	humans	Aghakhanian et al. 2015	SNP array (Illumina Human Omni 2.5), autosomal, diploid, high-quality	contemporaneous (present-day)	144	2	PC scores, drift-normalized	no missing data	MAC=1	0.065 (-0.021‒0.161)	273877	0.822379	0.821642	0.813413	0.811586	0.72776	0.894614	NA	NA	0.784945	0.904337	NA	NA	0.675277	0.804415		0.756894	0.777184		reference
Orang Asli	humans	Aghakhanian et al. 2015	SNP array (Illumina Human Omni 2.5), autosomal, diploid, high-quality	contemporaneous (present-day)	144	2	PC scores, drift-normalized	no missing data	MAF=1% (MAC=3)	0.065 (-0.021‒0.161)	266078	0.822925	0.821931	0.814037	0.811958	0.728065	0.894564	NA	NA	0.786713	0.905658	NA	NA	0.675492	0.806373		0.755918	0.776122
Cervus elaphus	Cervus elaphus	de Jong et al. 2025	high-coverage WGS + random SNP thinning, autosomal, diploid, high-quality	contemporaneous (present-day)	144	3	eigenvectors, drift-normalized	missing data allowed	MAC=1	0.212 (0.078‒0.493)	6422383	0.631887	0.669226	0.590001	0.63452	0.382789	0.80165	0.386563	0.741665	0.619132	0.836184	0.616864	0.836685	0.29523	0.38848	0.697414	0.629351	0.663808	S. Dataset 5a
Cervus elaphus	Cervus elaphus	de Jong et al. 2025	high-coverage WGS + random SNP thinning, autosomal, diploid, high-quality	contemporaneous (present-day)	144	3	eigenvectors, drift-normalized	missing data allowed	MAF=1% (MAC=3)	0.219 (0.081‒0.506)	4050131	0.650498	0.631829	0.613492	0.597065	0.414815	0.812793	0.435061	0.755377	0.635238	0.808914	0.634934	0.807396	0.240504	0.319474		0.584589	0.621154	S. Dataset 5b
Cervus elaphus	Cervus elaphus	de Jong et al. 2025	high-coverage WGS + random SNP thinning, autosomal, diploid, high-quality	contemporaneous (present-day)	144	3	eigenvectors, drift-normalized	no missing data	MAC=1	0.202 (0.068‒0.487)	757428	0.608679	0.656784	0.565371	0.621975	0.370998	0.804474	0.372176	0.743852	0.616576	0.842004	NA	NA	0.303688	0.431319		0.627812	0.67489	S. Dataset 5c
Cervus elaphus	Cervus elaphus	de Jong et al. 2025	high-coverage WGS + random SNP thinning, autosomal, diploid, high-quality	contemporaneous (present-day)	144	3	eigenvectors, drift-normalized	no missing data	MAF=1% (MAC=3)	0.210 (0.070‒0.500)	474597	0.649272	0.629324	0.613766	0.596417	0.413021	0.815203	0.433991	0.757877	0.638307	0.813142	NA	NA	0.262543	0.360537		0.584689	0.618888	S. Dataset 5d
Cervus elaphus	Cervus elaphus	de Jong et al. 2025	high-coverage WGS + random SNP thinning, autosomal, diploid, high-quality	contemporaneous (present-day)	144	3	PC scores, centered	no missing data	MAC=1	0.202 (0.068‒0.487)	757428	0.693771	0.667894	0.670642	0.641783	0.415399	0.787237	0.464165	0.768576	0.56282	0.753045	NA	NA	0.225546	0.307516		0.550224	0.612136	S. Dataset 5e
Cervus elaphus	Cervus elaphus	de Jong et al. 2025	high-coverage WGS + random SNP thinning, autosomal, diploid, high-quality	contemporaneous (present-day)	144	3	PC scores, centered	no missing data	MAF=1% (MAC=3)	0.210 (0.070‒0.500)	474597	0.701115	0.672579	0.667815	0.640821	0.428601	0.812592	0.463231	0.76861	0.655661	0.827019	NA	NA	0.229875	0.314189		0.545726	0.609721	S. Dataset 5f
Cervus elaphus	Cervus elaphus	de Jong et al. 2025	high-coverage WGS + random SNP thinning, autosomal, diploid, high-quality	contemporaneous (present-day)	144	3	PC scores, drift-normalized	no missing data	MAC=1	0.202 (0.068‒0.487)	757428	0.607449	0.647083	0.562805	0.611197	0.379978	0.813005	0.382942	0.752223	0.626432	0.848559	NA	NA	0.314767	0.448079		0.650552	0.685019	S. Dataset 5g	reference
Cervus elaphus	Cervus elaphus	de Jong et al. 2025	high-coverage WGS + random SNP thinning, autosomal, diploid, high-quality	contemporaneous (present-day)	144	3	PC scores, drift-normalized	no missing data	MAF=1% (MAC=3)	0.210 (0.070‒0.500)	474597	0.648641	0.629869	0.611496	0.596559	0.413322	0.819298	0.435118	0.762658	0.642956	0.817128	NA	NA	0.267399	0.366446		0.605767	0.627647	S. Dataset 5h
PNG	humans	Bergström et al. 2017	SNP array (Illumina Multi-Ethnic Global), autosomal, diploid, high-quality	contemporaneous (present-day)	378	3	eigenvectors, drift-normalized	missing data allowed	MAC=1	0.032 (-0.005‒0.112)	693836	0.715633	0.646659	0.702856	0.639885	0.43182	0.664397	0.457872	0.695117	0.707492	0.642612	0.700391	0.63069	0.684127	0.629429	0.693619	0.557678	0.530124	S. Dataset 7a
PNG	humans	Bergström et al. 2017	SNP array (Illumina Multi-Ethnic Global), autosomal, diploid, high-quality	contemporaneous (present-day)	378	3	eigenvectors, drift-normalized	missing data allowed	MAF=1% (MAC=8)	0.033 (-0.005‒0.112)	582530	0.706971	0.660196	0.703799	0.65703	0.500656	0.692307	0.546008	0.717062	0.677554	0.63187	0.673058	0.625414	0.6454	0.616371		0.537766	0.523125	S. Dataset 7b
PNG	humans	Bergström et al. 2017	SNP array (Illumina Multi-Ethnic Global), autosomal, diploid, high-quality	contemporaneous (present-day)	378	3	eigenvectors, drift-normalized	no missing data	MAC=1	0.033 (-0.005‒0.113)	435597	0.757932	0.658973	0.734633	0.649134	0.384031	0.65084	0.402064	0.683231	0.743797	0.653889	NA	NA	0.727707	0.648758		0.527901	0.527841	S. Dataset 7c
PNG	humans	Bergström et al. 2017	SNP array (Illumina Multi-Ethnic Global), autosomal, diploid, high-quality	contemporaneous (present-day)	378	3	eigenvectors, drift-normalized	no missing data	MAF=1% (MAC=8)	0.033 (-0.005‒0.114)	355709	0.721882	0.659132	0.714227	0.65445	0.459147	0.678226	0.503916	0.710287	0.685959	0.625153	NA	NA	0.667263	0.61631		0.552677	0.530401	S. Dataset 7d
PNG	humans	Bergström et al. 2017	SNP array (Illumina Multi-Ethnic Global), autosomal, diploid, high-quality	contemporaneous (present-day)	378	3	PC scores, centered	no missing data	MAC=1	0.033 (-0.005‒0.113)	435597	0.822604	0.724935	0.808587	0.717608	0.638166	0.794595	0.651632	0.80603	0.767186	0.704848	NA	NA	0.747552	0.694932		0.568726	0.587123	S. Dataset 7e
PNG	humans	Bergström et al. 2017	SNP array (Illumina Multi-Ethnic Global), autosomal, diploid, high-quality	contemporaneous (present-day)	378	3	PC scores, centered	no missing data	MAF=1% (MAC=8)	0.033 (-0.005‒0.114)	355709	0.822043	0.724903	0.808897	0.717987	0.631894	0.796081	0.652679	0.806309	0.77564	0.709324	NA	NA	0.750321	0.696939		0.567436	0.586484	S. Dataset 7f
PNG	humans	Bergström et al. 2017	SNP array (Illumina Multi-Ethnic Global), autosomal, diploid, high-quality	contemporaneous (present-day)	378	3	PC scores, drift-normalized	no missing data	MAC=1	0.033 (-0.005‒0.113)	435597	0.85908	0.734676	0.825844	0.714505	0.517956	0.753567	0.501777	0.745158	0.876776	0.800381	NA	NA	0.861752	0.795102		0.609168	0.627751	S. Dataset 7g	reference
PNG	humans	Bergström et al. 2017	SNP array (Illumina Multi-Ethnic Global), autosomal, diploid, high-quality	contemporaneous (present-day)	378	3	PC scores, drift-normalized	no missing data	MAF=1% (MAC=8)	0.033 (-0.005‒0.114)	355709	0.857505	0.736375	0.831841	0.720163	0.570821	0.781787	0.572782	0.777999	0.861648	0.786625	NA	NA	0.842026	0.7785		0.615694	0.625832	S. Dataset 7h
SEA	humans	Mallick et al. 2024; Kutanan et al. 2021	SNP array (Human Origins), autosomal, diploid, high-quality	contemporaneous (present-day)	1129	3	eigenvectors, drift-normalized	missing data allowed	MAC=1	0.020 (-0.006‒0.068)	526856	0.0142944	0.0500699	0.194181	0.381738	0.327964	0.626894	NA	NA	0.40878	0.472012	0.377642	0.4586	0.224788	0.268972	0.476675	0.146922	0.255813	S. Dataset 9a
SEA	humans	Mallick et al. 2024; Kutanan et al. 2021	SNP array (Human Origins), autosomal, diploid, high-quality	contemporaneous (present-day)	1129	3	eigenvectors, drift-normalized	missing data allowed	MAF=0.9% (MAC=20)	0.020 (-0.006‒0.068)	436366	0.0738547	0.0785452	0.452414	0.481337	0.417692	0.579882	NA	NA	0.349786	0.383242	0.342997	0.373863	0.0702802	0.145205		0.162708	0.23427	S. Dataset 9b
SEA	humans	Mallick et al. 2024; Kutanan et al. 2021	SNP array (Human Origins), autosomal, diploid, high-quality	contemporaneous (present-day)	1129	3	eigenvectors, drift-normalized	no missing data	MAC=1	0.021 (-0.005‒0.070)	74836	0.0373506	0.0697521	0.256753	0.413928	0.356585	0.597407	NA	NA	0.451143	0.584128	NA	NA	0.370421	0.48402		0.227522	0.338142	S. Dataset 9c
SEA	humans	Mallick et al. 2024; Kutanan et al. 2021	SNP array (Human Origins), autosomal, diploid, high-quality	contemporaneous (present-day)	1129	3	eigenvectors, drift-normalized	no missing data	MAF=0.9% (MAC=20)	0.021 (-0.005‒0.070)	59547	0.080234	0.0847431	0.469612	0.497573	0.405414	0.537863	NA	NA	0.301826	0.341902	NA	NA	0.097446	0.170954		0.148098	0.215918	S. Dataset 9d
SEA	humans	Mallick et al. 2024; Kutanan et al. 2021	SNP array (Human Origins), autosomal, diploid, high-quality	contemporaneous (present-day)	1129	3	PC scores, centered	no missing data	MAC=1	0.021 (-0.005‒0.070)	74836	0.076866	0.0816497	0.479379	0.501447	0.40182	0.512446	NA	NA	0.250124	0.270662	NA	NA	0.078309	0.130708		0.151186	0.208247	S. Dataset 9e
SEA	humans	Mallick et al. 2024; Kutanan et al. 2021	SNP array (Human Origins), autosomal, diploid, high-quality	contemporaneous (present-day)	1129	3	PC scores, centered	no missing data	MAF=0.9% (MAC=20)	0.021 (-0.005‒0.070)	59547	0.0770351	0.0818894	0.47989	0.501928	0.415225	0.526502	NA	NA	0.298729	0.312323	NA	NA	0.0880807	0.137234		0.150498	0.207423	S. Dataset 9f
SEA	humans	Mallick et al. 2024; Kutanan et al. 2021	SNP array (Human Origins), autosomal, diploid, high-quality	contemporaneous (present-day)	1129	3	PC scores, drift-normalized	no missing data	MAC=1	0.021 (-0.005‒0.070)	74836	0.0403847	0.067411	0.275749	0.40582	0.392573	0.61332	NA	NA	0.464024	0.563289	NA	NA	0.378441	0.46791		0.238736	0.342967	S. Dataset 9g	reference
SEA	humans	Mallick et al. 2024; Kutanan et al. 2021	SNP array (Human Origins), autosomal, diploid, high-quality	contemporaneous (present-day)	1129	3	PC scores, drift-normalized	no missing data	MAF=0.9% (MAC=20)	0.021 (-0.005‒0.070)	59547	0.0773437	0.0805381	0.465087	0.483942	0.432339	0.550023	NA	NA	0.326526	0.345882	NA	NA	0.127291	0.182379		0.166551	0.230413	S. Dataset 9h
ancient Eurasian	humans	Vyazov et al., in prep.; Mallick et al. 2024	targeted enrichment+shotgun aDNA (subsampled to Human Origins SNPs), autosomal, pseudohaploid, low-quality	non-contemporaneous, ancient	5133	3	eigenvectors, drift-normalized, projected on modern basis	missing data allowed	MAC=1	NA	559163	NA	NA	NA	NA	0.47451	0.592669	0.479012	0.588716	0.697622	0.682975	0.637186	0.645973	NA	NA	0.704057	0.563796	0.49177	S. Dataset 11c,i
ancient Eurasian	humans	Vyazov et al., in prep.; Mallick et al. 2024	targeted enrichment+shotgun aDNA (subsampled to Human Origins SNPs), autosomal, pseudohaploid, low-quality	non-contemporaneous, ancient	5133	3	PC scores, centered, projected on modern basis	missing data allowed	MAC=1	NA	559163	NA	NA	NA	NA	0.588288	0.705514	0.594319	0.700634	0.863717	0.826102	0.792006	0.779444	NA	NA		0.597013	0.517087	S. Dataset 11b,h
ancient Eurasian	humans	Vyazov et al., in prep.; Mallick et al. 2024	targeted enrichment+shotgun aDNA (subsampled to Human Origins SNPs), autosomal, pseudohaploid, low-quality	non-contemporaneous, ancient	5133	3	PC scores, drift-normalized, projected on modern basis	missing data allowed	MAC=1	NA	559163	NA	NA	NA	NA	0.584746	0.7026	0.590503	0.697524	0.865321	0.828193	0.794537	0.782592	NA	NA		0.598653	0.516911	S. Dataset 11a,g	reference
present-day Eurasian	humans	Mallick et al. 2024	SNP array (Human Origins), autosomal, diploid, high-quality	contemporaneous (present-day)	2425	3	eigenvectors, drift-normalized	missing data allowed	MAC=1	NA	526824	NA	NA	0.759624	0.764903	0.508479	0.731247	0.50533	0.726934	0.707686	0.764777	0.684234	0.736489	0.565118	0.703462	0.822955	0.687316	0.715699	S. Dataset 11f
present-day Eurasian	humans	Mallick et al. 2024	SNP array (Human Origins), autosomal, diploid, high-quality	contemporaneous (present-day)	2425	3	PC scores, centered	missing data allowed	MAC=1	NA	526824	NA	NA	0.888349	0.83435	0.730327	0.845633	0.730025	0.843607	0.920076	0.878006	0.901895	0.854777	0.788369	0.809635		0.797835	0.78539	S. Dataset 11e
present-day Eurasian	humans	Mallick et al. 2024	SNP array (Human Origins), autosomal, diploid, high-quality	contemporaneous (present-day)	2425	3	PC scores, drift-normalized	missing data allowed	MAC=1	NA	526824	NA	NA	0.887898	0.83488	0.725679	0.841644	0.725096	0.839255	0.91869	0.878756	0.900047	0.854749	0.787105	0.81156		0.798354	0.784695	S. Dataset 11d	reference
