## Supplementary Table 3 for "Sparse sampling and rare-variant depletion distort PCA visualizations of population structure: recovery with objective-guided manifold learning"

### Sheet: Suppl. Table 3
		missing data treatment:	missing data allowed								missing data allowed								no missing data								no missing data
		MAF filtering level:	MAC=1								MAF=1%								MAC=1								MAF=1%
empirical case study label	correlation coefficient		great-circle geogr. dist.	Hamming, default	Hamming, flat	GRM-derived dissimilarity	covariance-derived dissimilarity	FST	f₂-statistics	outgroup f₃-statistics	great-circle geogr. dist.	Hamming, default	Hamming, flat	GRM-derived dissimilarity	covariance-derived dissimilarity	FST	f₂-statistics	outgroup f₃-statistics	great-circle geogr. dist.	Hamming, default	Hamming, flat	GRM-derived dissimilarity	covariance-derived dissimilarity	FST	f₂-statistics	outgroup f₃-statistics	great-circle geogr. dist.	Hamming, default	Hamming, flat	GRM-derived dissimilarity	covariance-derived dissimilarity	FST	f₂-statistics	outgroup f₃-statistics
Orang Asli	Spearman	great-circle geographic distance
Orang Asli	Spearman	Hamming, default	0.770648								0.770916								0.770757								0.771067
Orang Asli	Spearman	Hamming, flat	0.770641	1							0.770912	1							0.770757	1							0.771067	1
Orang Asli	Spearman	GRM-derived dissimilarity	0.80447	0.93895	0.938977						0.804317	0.940445	0.940472						0.804344	0.938918	0.938918						0.804176	0.940441	0.940441
Orang Asli	Spearman	covariance-derived dissimilarity	0.801986	0.934857	0.934885	0.999325					0.801983	0.936577	0.936605	0.999345					0.801824	0.934834	0.934834	0.999326					0.801816	0.936575	0.936575	0.999347
Orang Asli	Spearman	FST	0.622833	0.901865	0.901849	0.788848	0.783326				0.622882	0.905493	0.905481	0.790185	0.783373				0.623107	0.901676	0.901676	0.788954	0.783484				0.623184	0.905325	0.905325	0.790321	0.783539
Orang Asli	Spearman	f₂-statistics	0.63465	0.912303	0.912287	0.802159	0.796716	0.999633			0.634642	0.915683	0.915671	0.803415	0.796751	0.999639			0.634933	0.912146	0.912146	0.802275	0.796879	0.999632			0.634953	0.915543	0.915543	0.803555	0.796918	0.999638
Orang Asli	Spearman	outgroup f₃-statistics	0.784116	0.893209	0.893238	0.927511	0.927289	0.652657	0.669703		0.785263	0.89241	0.892435	0.928696	0.93028	0.657057	0.673892		0.784165	0.893697	0.893697	0.927834	0.927534	0.653074	0.670153		0.785331	0.892934	0.892934	0.929005	0.930518	0.65752	0.674379
Orang Asli	Pearson	great-circle geographic distance
Orang Asli	Pearson	Hamming, default	0.710591								0.711632								0.710549								0.711605
Orang Asli	Pearson	Hamming, flat	0.710568	1							0.711613	1							0.710549	1							0.711605	1
Orang Asli	Pearson	GRM-derived dissimilarity	0.698407	0.964251	0.964272						0.699055	0.964464	0.964482						0.698392	0.964255	0.964255						0.699042	0.964471	0.964471
Orang Asli	Pearson	covariance-derived dissimilarity	0.706404	0.963688	0.963708	0.99913					0.706422	0.964058	0.964076	0.999224					0.706349	0.963693	0.963693	0.99913					0.706368	0.964069	0.964069	0.999224
Orang Asli	Pearson	FST	0.617029	0.784788	0.784737	0.665174	0.672099				0.617104	0.789315	0.789276	0.666976	0.672224				0.617126	0.784584	0.784584	0.665324	0.67227				0.617205	0.78914	0.78914	0.667136	0.6724
Orang Asli	Pearson	f₂-statistics	0.627218	0.790961	0.790911	0.67262	0.679987	0.999621			0.627232	0.795261	0.795223	0.674305	0.680017	0.999624			0.627314	0.790775	0.790775	0.672779	0.680166	0.999621			0.627333	0.795103	0.795103	0.674474	0.680201	0.999623
Orang Asli	Pearson	outgroup f₃-statistics	0.676218	0.95145	0.951477	0.973078	0.972096	0.579169	0.588729		0.677149	0.950163	0.950183	0.97331	0.973088	0.581613	0.590959		0.676449	0.951702	0.951702	0.973073	0.97209	0.579592	0.589176		0.677406	0.950425	0.950425	0.97331	0.973087	0.582073	0.591443
Cervus elaphus	Spearman	great-circle geographic distance
Cervus elaphus	Spearman	Hamming, default	0.731634								0.677714								0.73862								0.681146
Cervus elaphus	Spearman	Hamming, flat	0.732981	0.999565							0.675625	0.999752
Cervus elaphus	Spearman	GRM-derived dissimilarity	0.716012	0.889324	0.891249						0.70365	0.898299	0.896499						0.719146	0.890249							0.705626	0.901104
Cervus elaphus	Spearman	covariance-derived dissimilarity	0.658659	0.821387	0.825029	0.975455					0.657725	0.857197	0.855372	0.986736					0.65813	0.817763		0.972722					0.657003	0.85961		0.985033
Cervus elaphus	Spearman	FST	0.39333	0.656374	0.652587	0.492633	0.472974				0.395694	0.699534	0.692086	0.510613	0.472948				0.394386	0.645445		0.493251	0.478441				0.397158	0.699749		0.514068	0.478822
Cervus elaphus	Spearman	f₂-statistics	0.434211	0.70357	0.700121	0.539805	0.516296	0.996714			0.432026	0.747094	0.740173	0.559866	0.521019	0.996443			0.433846	0.691364		0.538169	0.518824	0.996954			0.431536	0.744193		0.560242	0.523708	0.996845
Cervus elaphus	Spearman	outgroup f₃-statistics	0.540337	0.617486	0.612753	0.654107	0.5844	0.125684	0.169313		0.548752	0.413561	0.407605	0.596428	0.593793	0.143568	0.17111		0.569159	0.659031		0.697634	0.626095	0.126324	0.171659		0.575673	0.455872		0.640875	0.632853	0.143584	0.17365
Cervus elaphus	Pearson	great-circle geographic distance
Cervus elaphus	Pearson	Hamming, default	0.636299								0.604988								0.638554								0.605973
Cervus elaphus	Pearson	Hamming, flat	0.636981	0.999811							0.603938	0.999894
Cervus elaphus	Pearson	GRM-derived dissimilarity	0.472148	0.90468	0.906212						0.464683	0.906397	0.90538						0.46977	0.901845							0.46201	0.905087
Cervus elaphus	Pearson	covariance-derived dissimilarity	0.477769	0.899891	0.902174	0.979161					0.477081	0.917168	0.916177	0.983472					0.473818	0.896071		0.978286					0.473068	0.916213		0.982688
Cervus elaphus	Pearson	FST	0.389541	0.526038	0.523446	0.334081	0.344869				0.393098	0.576759	0.572211	0.340389	0.345216				0.389417	0.514159		0.330088	0.343008				0.393337	0.573999		0.337366	0.343593
Cervus elaphus	Pearson	f₂-statistics	0.438787	0.582543	0.580074	0.378223	0.393214	0.995448			0.433562	0.630635	0.626574	0.384927	0.39621	0.995335			0.437198	0.568701		0.370675	0.387317	0.99568			0.431665	0.623865		0.377752	0.390233	0.995816
Cervus elaphus	Pearson	outgroup f₃-statistics	0.452257	0.822126	0.820748	0.833551	0.825037	0.1476	0.204161		0.458576	0.723933	0.720634	0.828551	0.836754	0.162605	0.203901		0.463912	0.839473		0.861847	0.857136	0.150746	0.204654		0.468872	0.74918		0.857125	0.866692	0.164299	0.204188
PNG	Spearman	great-circle geographic distance
PNG	Spearman	Hamming, default	0.751756								0.753141								0.746728								0.748569
PNG	Spearman	Hamming, flat	0.742069	0.991952							0.747951	0.996604
PNG	Spearman	GRM-derived dissimilarity	0.598193	0.677837	0.670099						0.58777	0.671043	0.667549						0.606702	0.669293							0.595217	0.662142
PNG	Spearman	covariance-derived dissimilarity	0.54746	0.610975	0.604778	0.977252					0.546911	0.618126	0.615374	0.98253					0.552394	0.595064		0.97313					0.551628	0.603014		0.979046
PNG	Spearman	FST	0.698793	0.795843	0.808793	0.676833	0.653127				0.699067	0.80279	0.812604	0.670211	0.652573				0.69416	0.783149		0.684601	0.658199				0.694499	0.789772		0.67705	0.657737
PNG	Spearman	f₂-statistics	0.711212	0.821241	0.834102	0.67829	0.650965	0.99845			0.710655	0.826044	0.83579	0.671527	0.651152	0.998676			0.709571	0.816121		0.684875	0.653422	0.997483			0.708851	0.819859		0.676981	0.653811	0.997856
PNG	Spearman	outgroup f₃-statistics	0.739701	0.990243	0.977418	0.655128	0.587547	0.740195	0.768296		0.74093	0.990294	0.983589	0.645438	0.591186	0.745175	0.771019		0.737565	0.991363		0.65381	0.579872	0.736612	0.77228		0.738953	0.991314		0.642756	0.583568	0.741852	0.774583
PNG	Pearson	great-circle geographic distance
PNG	Pearson	Hamming, default	0.686288								0.687653								0.679143								0.680972
PNG	Pearson	Hamming, flat	0.680573	0.995813							0.683918	0.997838
PNG	Pearson	GRM-derived dissimilarity	0.387158	0.357956	0.356476						0.3764	0.363758	0.362978						0.388689	0.318673							0.376134	0.321057
PNG	Pearson	covariance-derived dissimilarity	0.37319	0.33504	0.333887	0.982018					0.372769	0.355793	0.355179	0.9845					0.374144	0.291157		0.980096					0.373512	0.311123		0.982828
PNG	Pearson	FST	0.61944	0.822741	0.829847	0.544031	0.53506				0.619459	0.834085	0.839725	0.535019	0.534264				0.615829	0.800425		0.546762	0.537693				0.615834	0.812342		0.536578	0.536902
PNG	Pearson	f₂-statistics	0.622314	0.850744	0.857047	0.537082	0.520977	0.9965			0.621788	0.859272	0.864347	0.528504	0.521929	0.996908			0.619641	0.836521		0.535838	0.517484	0.994837			0.618895	0.844759		0.526006	0.518841	0.995481
PNG	Pearson	outgroup f₃-statistics	0.680536	0.991468	0.981432	0.311629	0.287172	0.75478	0.786715		0.681657	0.990168	0.983649	0.303653	0.294259	0.761361	0.790664		0.678661	0.993997		0.298596	0.270527	0.749658	0.788845		0.679676	0.993204		0.288449	0.277938	0.756745	0.792536
SEA	Spearman	great-circle geographic distance
SEA	Spearman	Hamming, default	0.282394								0.28143								0.292649								0.281784
SEA	Spearman	Hamming, flat	0.173064	0.87566							0.246137	0.995333
SEA	Spearman	GRM-derived dissimilarity	0.259292	0.470922	0.408262						0.246654	0.468157	0.455992						0.244791	0.441782							0.223051	0.437051
SEA	Spearman	covariance-derived dissimilarity	0.217967	0.425812	0.371161	0.951712					0.217865	0.453695	0.442466	0.968235					0.197407	0.389118		0.919998					0.196745	0.422926		0.940925
SEA	Spearman	FST	0.12106	0.457254	0.433979	0.307336	0.342479				0.120827	0.529504	0.517206	0.330713	0.342699				0.122821	0.41163		0.327586	0.355719				0.122766	0.479738		0.345775	0.356165
SEA	Spearman	f₂-statistics	-0.0283203	0.0576165	0.0783378	0.0560742	0.0533222	0.152005			-0.02766	0.069818	0.0669036	0.0582994	0.0534767	0.152083			-0.0218694	0.0593874		0.0540597	0.0540839	0.144048			-0.0222311	0.0680092		0.0548314	0.0541134	0.144042
SEA	Spearman	outgroup f₃-statistics	0.300483	0.792812	0.593137	0.365756	0.313521	-0.00608404	-0.0100014		0.274157	0.789683	0.789871	0.343267	0.323678	0.0201207	0.00124123		0.278358	0.867891		0.392709	0.334207	0.0501007	0.00929776		0.275382	0.834042		0.356438	0.342579	0.0578762	0.00963162
SEA	Pearson	great-circle geographic distance
SEA	Pearson	Hamming, default	0.272011								0.274071								0.269002								0.266436
SEA	Pearson	Hamming, flat	0.169605	0.892715							0.24231	0.996012
SEA	Pearson	GRM-derived dissimilarity	0.208594	0.528407	0.456496						0.203684	0.559841	0.546042						0.203615	0.479469							0.193931	0.516739
SEA	Pearson	covariance-derived dissimilarity	0.190525	0.52647	0.454616	0.96281					0.190511	0.561197	0.548054	0.983129					0.18128	0.476978		0.953264					0.180924	0.521081		0.970653
SEA	Pearson	FST	0.163369	0.470615	0.45111	0.226449	0.249685				0.163196	0.539555	0.529086	0.240684	0.249797				0.163229	0.415195		0.245102	0.269998				0.16313	0.486731		0.258103	0.270473
SEA	Pearson	f₂-statistics	-0.0095843	0.0579851	0.0760339	0.0411031	0.0357254	0.125277			-0.00911303	0.0686362	0.0665959	0.0405651	0.0363285	0.125995			-0.00417303	0.0584408		0.0399972	0.0389698	0.123493			-0.00489197	0.0663342		0.0393312	0.0389629	0.123393
SEA	Pearson	outgroup f₃-statistics	0.240817	0.806718	0.619818	0.400997	0.399753	-0.0284835	-0.0115667		0.219671	0.799352	0.79769	0.410028	0.413263	-0.00318749	0.000259928		0.220127	0.880359		0.407536	0.406314	0.0237859	0.00959476		0.218762	0.84548		0.413006	0.421062	0.034037	0.0103592
ancient Eurasian	Spearman	great-circle geographic distance
ancient Eurasian	Spearman	Hamming, default	0.372257
ancient Eurasian	Spearman	Hamming, flat	0.315128	0.96549
ancient Eurasian	Spearman	GRM-derived dissimilarity	0.33486	0.750971	0.698593
ancient Eurasian	Spearman	covariance-derived dissimilarity	0.333432	0.761624	0.71021	0.964663
ancient Eurasian	Spearman	FST
ancient Eurasian	Spearman	f₂-statistics
ancient Eurasian	Spearman	outgroup f₃-statistics
ancient Eurasian	Pearson	great-circle geographic distance
ancient Eurasian	Pearson	Hamming, default	0.483459
ancient Eurasian	Pearson	Hamming, flat	0.408788	0.962585
ancient Eurasian	Pearson	GRM-derived dissimilarity	0.316387	0.703334	0.640452
ancient Eurasian	Pearson	covariance-derived dissimilarity	0.320929	0.723834	0.65916	0.966034
ancient Eurasian	Pearson	FST
ancient Eurasian	Pearson	f₂-statistics
ancient Eurasian	Pearson	outgroup f₃-statistics
present-day Eurasian	Spearman	great-circle geographic distance
present-day Eurasian	Spearman	Hamming, default	0.71094
present-day Eurasian	Spearman	Hamming, flat	0.703858	0.976386
present-day Eurasian	Spearman	GRM-derived dissimilarity	0.703903	0.907564	0.895524
present-day Eurasian	Spearman	covariance-derived dissimilarity	0.701015	0.90787	0.895513	0.998307
present-day Eurasian	Spearman	FST	0.658047	0.862026	0.839782	0.707615	0.708503
present-day Eurasian	Spearman	f₂-statistics
present-day Eurasian	Spearman	outgroup f₃-statistics	0.666661	0.948739	0.927047	0.918147	0.918721	0.732507
present-day Eurasian	Pearson	great-circle geographic distance
present-day Eurasian	Pearson	Hamming, default	0.746811
present-day Eurasian	Pearson	Hamming, flat	0.741591	0.988432
present-day Eurasian	Pearson	GRM-derived dissimilarity	0.622361	0.872163	0.871281
present-day Eurasian	Pearson	covariance-derived dissimilarity	0.620942	0.872616	0.871613	0.998897
present-day Eurasian	Pearson	FST	0.698304	0.896572	0.87911	0.624212	0.625256
present-day Eurasian	Pearson	f₂-statistics
present-day Eurasian	Pearson	outgroup f₃-statistics	0.66222	0.931795	0.923108	0.939696	0.940296	0.700745
