## Supplementary Table 4 for "Sparse sampling and rare-variant depletion distort PCA visualizations of population structure: recovery with objective-guided manifold learning"

### Sheet: Suppl. Table 4
							LDE fidelity metrics:	geographic		relying on genetic distances: Δr² and Δ⍴² vs. the 3D classic PCA (normalized by genetic-drift dispersion)												relying on IBD clustering information or Y-chromosomal lineages								assessing preservation of geometry in the corresponding (s–1)-dimensional PC space
data type	number of individuals	AF-based pruning	PCA protocol	ML protocol	distance metric in PC space	PCs	k-NN	Δr², great-circle geographic	Δ⍴², great-circle geographic	Δr², default Hamming distance	Δ⍴², default Hamming distance	Δr², Hamming distance, flat prior	Δ⍴², Hamming distance, flat prior	Δr², GRM distance	Δ⍴², GRM distance	Δr², covariance matrix distance	Δ⍴², covariance matrix distance	Δr², FST	Δ⍴², FST	Δr², outgroup f₃ (Mbuti; X, Y)	Δ⍴², outgroup f₃ (Mbuti; X, Y)	median Mahalanobis distance among 23 largest IBD clusters	median Bhattacharyya distance among 23 largest IBD clusters	Mahalanobis distance between 2 reference IBD clusters: Slavic and Celtic/Germanic	Bhattacharyya distance between 2 reference IBD clusters: Slavic and Celtic/Germanic	median Mahalanobis distance among 21 Y-lineages (coalescence ~2,800 ya)	median Bhattacharyya distance among 21 Y-lineages (coalescence ~2,800 ya)	median Mahalanobis distance among 31 Y-lineages (coalescence ~4,600 ya)	median Bhattacharyya distance among 31 Y-lineages (coalescence ~4,600 ya)	distance preservation metric (⍴)	neighborhood preservation metric (k=500)	neighborhood preservation metric (k=50)	density preservation metric (k=250, r)	density preservation metric (k=25, r)	angle preservation metric (r)	comment	LDE visualized in:
ancient	5133	MAC=1	classic PCA, normalized by drift	PHATE	Euclidean	2424	35	-0.0458825	-0.00672115	-0.0108864	0.0418994	-0.00700079	0.0389949	-0.0449458	-0.0205	-0.0460779	-0.0204608	NA	NA	NA	NA	4.93371	4.99756	1.65279	2.43349	3.93873	5.10268	3.21161	3.38099	0.42787	0.297614	0.0936127	0.269712	0.171144	0.350303	an LDE maximizing ⍴² fit to Hamming genetic distances (default missingness correction)	Suppl. Dataset 13c
ancient	5133	MAC=1	classic PCA, normalized by drift	PHATE	Euclidean	30	34	-0.00235121	0.0105612	0.00771362	0.00994496	0.0050321	0.00956509	0.00579584	0.0136522	0.00613376	0.0146382	NA	NA	NA	NA	5.40741	5.71281	2.8533	2.65437	4.7803	5.16922	3.50318	3.37662	0.442572	0.301978	0.0972153	0.16367	0.111715	0.381647	an LDE maximizing r² fit to Hamming genetic distances (default missingness correction)	Suppl. Dataset 13d
ancient	5133	MAC=1	classic PCA, centered	PHATE	Euclidean	58	1000	-0.117296	-0.0668049	-0.208281	-0.129869	-0.177556	-0.120544	0.106906	0.168935	0.114585	0.171329	NA	NA	NA	NA	5.41654	5.6621	3.10435	2.91442	4.01873	6.47044	3.43387	4.03284	0.542793	0.337949	0.0776015	0.0761555	-0.190243	0.507595	an LDE maximizing ⍴² fit to GRM genetic distances	Suppl. Dataset 13a
ancient	5133	MAC=1	classic PCA, centered	PHATE	Euclidean	78	750	-0.0895529	-0.0492461	-0.131668	-0.0812622	-0.112551	-0.0756871	0.121846	0.151343	0.128508	0.153064	NA	NA	NA	NA	5.36524	5.65631	2.91302	2.48059	4.17738	5.90162	3.44792	3.86483	0.575378	0.347026	0.0806133	0.106202	-0.129413	0.507493	an LDE maximizing r² fit to GRM genetic distances	Suppl. Dataset 13b
ancient	5133	MAC=1	classic PCA, centered	PHATE	Manhattan	76	7	0.0520094	0.0507333	-0.0269928	-0.0242012	-0.0268468	-0.0254405	-0.0233116	0.00836407	-0.02289	0.00996535	NA	NA	NA	NA	6.45754	6.55989	6.05284	6.1195	4.7729	4.99167	3.60631	3.14267	0.606161	0.35388	0.113869	0.350959	0.187035	0.483572	a PHATE LDE maximizing median Mahalanobis distance among 23 largest IBD clusters	Suppl. Dataset 13e
ancient	5133	MAC=1	classic PCA, centered	PHATE	cosine	2400	110	-0.13379	-0.0701267	-0.234618	-0.142648	-0.197221	-0.129933	0.0651097	0.116878	0.0711677	0.118453	NA	NA	NA	NA	5.26061	6.13589	5.26061	5.82072	5.53567	6.26678	3.82792	3.89843	0.510414	0.284229	0.0855797	0.16917	0.0937679	0.431969	a PHATE LDE maximizing median Mahalanobis distance among 22 Y-lineages (coalescence ~2,550 ya)	Suppl. Dataset 13h
ancient	5133	MAC=1	classic PCA, centered	PHATE	Euclidean	26	18	0.00447306	0.0178499	-0.0178871	-0.0202814	-0.0165111	-0.0193661	-0.00734407	0.0119665	-0.0069245	0.0133015	NA	NA	NA	NA	5.93095	6.0309	4.21091	3.6244	4.79662	4.89766	3.48575	3.15785	0.615901	0.363657	0.110995	0.287966	0.176352	0.500408	a PHATE LDE maximizing the neighborhood preservation metric (k=500)	Suppl. Dataset 13f
ancient	5133	MAC=1	classic PCA, centered	PHATE	Manhattan	600	12	-0.11284	-0.048357	-0.251505	-0.0796747	-0.212755	-0.0757104	-0.10838	-0.0332037	-0.108022	-0.03155	NA	NA	NA	NA	5.4948	5.51015	5.20313	4.80434	4.83456	5.01923	3.55039	2.93576	0.539597	0.351144	0.118947	0.304168	0.188268	0.342209	a PHATE LDE maximizing the neighborhood preservation metric (k=50)	Suppl. Dataset 13g
ancient	5133	MAC=1	classic PCA, normalized by drift	PHATE	Euclidean	155	86	0.016337	0.0168726	-0.00188989	-6.77779e-05	-0.00472876	0.000103678	-0.0108955	0.0073063	-0.011143	0.00832829	NA	NA	NA	NA	5.97859	6.7141	3.77253	3.93624	5.00453	5.77924	3.50598	3.40784	0.437865	0.305675	0.0900626	0.156984	0.129686	0.374742	top 20 LDEs (an outcome of the multi-step ranking procedure based on median Mahalanobis distance among IBD clusters and Δ⍴² Hamming)	Suppl. Dataset 12b
ancient	5133	MAC=1	classic PCA, normalized by drift	PHATE	Manhattan	44	26	0.0181129	0.0272678	-0.00177355	-0.00216904	-0.00298873	-0.00200628	0.00391425	0.0166552	0.00457714	0.0179764	NA	NA	NA	NA	6.04897	6.06783	4.11039	3.52517	4.92215	4.94891	3.55561	3.27985	0.447457	0.304784	0.100587	0.168285	0.124549	0.385599	final 3D LDE; top 20 LDEs (an outcome of the multi-step ranking procedure based on median Mahalanobis distance among IBD clusters and Δ⍴² Hamming)	Suppl. Dataset 12a,d,e
ancient	5133	MAC=1	classic PCA, normalized by drift	PHATE	Manhattan	44	26	0.0643917	0.0471592	0.00068896	-0.00565775	-0.00512088	-0.00608766	-0.00113066	0.0062095	-0.000890873	0.00810642	NA	NA	NA	NA	4.2369	3.38482	2.90203	2.10952	3.65635	2.44203	2.94723	1.64105	0.450962	0.302041	0.0997811	0.156611	0.134503	0.388395	2D Isomap derived from the final 3D LDE: k=820, max. angle=25 deg., stress=0.04	Fig. 5, Suppl. Dataset 20a,b
ancient	5133	MAC=1	classic PCA, normalized by drift	PHATE	Manhattan	52	16	0.0073889	0.0248124	-0.00869559	-0.000608357	-0.00783544	-0.000625524	-0.000831263	0.0168362	-0.000189786	0.0180754	NA	NA	NA	NA	5.97749	5.83732	3.92355	3.35184	4.89662	5.30405	3.61853	3.19024	0.448744	0.307005	0.0993652	0.166204	0.126591	0.373911	top 20 LDEs (an outcome of the multi-step ranking procedure based on median Mahalanobis distance among IBD clusters and Δ⍴² Hamming)
ancient	5133	MAC=1	classic PCA, normalized by drift	PHATE	Euclidean	90	14	0.0151204	0.00924192	-0.020101	-0.00249348	-0.0193383	-0.00123927	-0.0460017	-0.0122743	-0.0472303	-0.0114942	NA	NA	NA	NA	5.98879	6.34837	2.65335	3.70922	4.44034	5.73857	3.40785	3.50116	0.434183	0.305634	0.0941962	0.203496	0.146803	0.352785	top 20 LDEs (an outcome of the multi-step ranking procedure based on median Mahalanobis distance among IBD clusters and Δ⍴² Hamming)
ancient	5133	MAC=1	classic PCA, normalized by drift	PHATE	Euclidean	96	14	0.0148994	0.010082	-0.0192647	-0.00249429	-0.0185565	-0.00125088	-0.0450715	-0.0114274	-0.0462666	-0.0106159	NA	NA	NA	NA	5.9876	6.42207	2.70774	3.71966	4.53613	5.83863	3.44785	3.38556	0.434384	0.306292	0.0949179	0.19838	0.144691	0.352312	top 20 LDEs (an outcome of the multi-step ranking procedure based on median Mahalanobis distance among IBD clusters and Δ⍴² Hamming)
ancient	5133	MAC=1	classic PCA, normalized by drift	PHATE	Manhattan	40	14	-0.0108481	0.017072	-0.0215328	0.000549928	-0.0174021	0.000751712	0.0134541	0.0284114	0.0148702	0.0297519	NA	NA	NA	NA	6.00036	5.62495	3.64155	2.84452	4.92128	4.82328	3.54257	3.16413	0.448226	0.306539	0.0983524	0.157993	0.134424	0.365893	top 20 LDEs (an outcome of the multi-step ranking procedure based on median Mahalanobis distance among IBD clusters and Δ⍴² Hamming)
ancient	5133	MAC=1	classic PCA, normalized by drift	PHATE	Euclidean	98	12	0.00746903	0.00826534	-0.0150789	0.00209114	-0.0145044	0.00301297	-0.0408017	-0.00933174	-0.0418851	-0.00858233	NA	NA	NA	NA	5.98603	6.42607	2.625	3.71797	4.41791	5.72344	3.4531	3.32597	0.434231	0.306563	0.0950465	0.190723	0.144689	0.353442	top 20 LDEs (an outcome of the multi-step ranking procedure based on median Mahalanobis distance among IBD clusters and Δ⍴² Hamming)
ancient	5133	MAC=1	classic PCA, normalized by drift	PHATE	Euclidean	180	10	0.00259655	0.0086378	-0.0154482	0.00223895	-0.0145647	0.002694	-0.0418233	-0.00933705	-0.0428833	-0.00861886	NA	NA	NA	NA	5.95957	6.46601	2.89647	3.89826	4.41195	5.4908	3.45737	3.42039	0.433786	0.304794	0.0953457	0.194323	0.144975	0.348676	top 20 LDEs (an outcome of the multi-step ranking procedure based on median Mahalanobis distance among IBD clusters and Δ⍴² Hamming)
ancient	5133	MAC=1	classic PCA, normalized by drift	PHATE	Manhattan	38	10	0.00432052	0.021459	-0.0061378	-0.000518197	-0.00578046	-0.000282873	-0.00640397	0.0108056	-0.00618281	0.011923	NA	NA	NA	NA	6.00108	5.88394	3.67483	3.11735	4.92049	4.91874	3.56876	3.20019	0.447028	0.306742	0.0979073	0.169934	0.148745	0.375058	top 20 LDEs (an outcome of the multi-step ranking procedure based on median Mahalanobis distance among IBD clusters and Δ⍴² Hamming)
ancient	5133	MAC=1	classic PCA, normalized by drift	PHATE	Manhattan	42	10	0.00585156	0.0227011	-0.0063646	-0.000525016	-0.00607646	-0.000266449	-0.0122534	0.00829058	-0.012236	0.00944089	NA	NA	NA	NA	5.99639	5.8026	3.75651	3.18274	4.94276	5.1924	3.58367	3.1705	0.446391	0.30802	0.0981961	0.16216	0.140826	0.374704	top 20 LDEs (an outcome of the multi-step ranking procedure based on median Mahalanobis distance among IBD clusters and Δ⍴² Hamming)
ancient	5133	MAC=1	classic PCA, normalized by drift	PHATE	Euclidean	150	9	0.00393309	0.00736304	-0.0143449	0.00357455	-0.0134973	0.0042573	-0.0408875	-0.00922747	-0.0419395	-0.00858015	NA	NA	NA	NA	5.96339	6.30452	2.80858	3.68909	4.42363	5.50129	3.4412	3.37156	0.434459	0.305241	0.0954273	0.196178	0.146831	0.351322	top 20 LDEs (an outcome of the multi-step ranking procedure based on median Mahalanobis distance among IBD clusters and Δ⍴² Hamming)
ancient	5133	MAC=1	classic PCA, normalized by drift	PHATE	Euclidean	82	8	0.00653929	0.00479112	-0.016532	0.00229385	-0.0156788	0.00358877	-0.0417567	-0.0112175	-0.0428623	-0.010476	NA	NA	NA	NA	5.96252	6.41363	2.41501	3.70475	4.32998	5.71944	3.3741	3.43248	0.433098	0.304474	0.0948659	0.182644	0.144237	0.351216	top 20 LDEs (an outcome of the multi-step ranking procedure based on median Mahalanobis distance among IBD clusters and Δ⍴² Hamming)
ancient	5133	MAC=1	classic PCA, normalized by drift	PHATE	Euclidean	92	8	0.00905514	0.00591245	-0.0163987	0.00349878	-0.0158444	0.00456313	-0.0422214	-0.0111162	-0.0433279	-0.0104034	NA	NA	NA	NA	5.99172	6.46713	2.3693	3.69586	4.34677	5.69082	3.3626	3.38779	0.433133	0.305199	0.0964606	0.189107	0.143014	0.35152	top 20 LDEs (an outcome of the multi-step ranking procedure based on median Mahalanobis distance among IBD clusters and Δ⍴² Hamming)
ancient	5133	MAC=1	classic PCA, normalized by drift	PHATE	Euclidean	120	8	0.0127799	0.00719253	-0.0219709	-0.00178072	-0.0208147	-0.000469854	-0.0483599	-0.0142724	-0.0496127	-0.0135363	NA	NA	NA	NA	5.95518	6.45143	2.45819	3.83905	4.38911	5.71621	3.41311	3.42378	0.431543	0.303976	0.0949315	0.193189	0.152352	0.343815	top 20 LDEs (an outcome of the multi-step ranking procedure based on median Mahalanobis distance among IBD clusters and Δ⍴² Hamming)
ancient	5133	MAC=1	classic PCA, normalized by drift	PHATE	Euclidean	115	7	0.00536846	0.00640978	-0.0178545	0.00253199	-0.0167872	0.00353201	-0.0441113	-0.0115092	-0.0452338	-0.0108	NA	NA	NA	NA	5.96117	6.29342	2.41207	3.67201	4.39979	5.67603	3.42891	3.34904	0.432374	0.303851	0.0949301	0.187213	0.15249	0.346813	top 20 LDEs (an outcome of the multi-step ranking procedure based on median Mahalanobis distance among IBD clusters and Δ⍴² Hamming)
ancient	5133	MAC=1	classic PCA, normalized by drift	PHATE	Manhattan	44	7	0.0257221	0.0254103	-0.0089807	-0.00251009	-0.00982208	-0.00202536	-0.0339644	-0.00231021	-0.0348005	-0.00127268	NA	NA	NA	NA	5.95736	5.955	3.69103	3.43134	4.69034	5.1679	3.5568	3.22257	0.442227	0.307535	0.0985881	0.163926	0.145662	0.372875	top 20 LDEs (an outcome of the multi-step ranking procedure based on median Mahalanobis distance among IBD clusters and Δ⍴² Hamming)
ancient	5133	MAC=1	classic PCA, normalized by drift	PHATE	Euclidean	98	6	0.000616723	0.0065461	-0.0126436	0.00826747	-0.0121221	0.00861668	-0.0393347	-0.00929976	-0.040327	-0.00866575	NA	NA	NA	NA	5.95904	6.3397	2.34493	3.58481	4.50554	5.53046	3.41726	3.28619	0.434136	0.304333	0.0961804	0.188341	0.144562	0.350523	top 20 LDEs (an outcome of the multi-step ranking procedure based on median Mahalanobis distance among IBD clusters and Δ⍴² Hamming)
ancient	5133	MAC=1	classic PCA, centered	PHATE	Euclidean	1300	35	0.0318155	0.0131771	-0.0150648	0.00123816	-0.0182671	0.000476166	-0.0375846	0.000598655	-0.03827	0.00141722	NA	NA	NA	NA	5.97164	6.74664	2.92061	4.10127	4.77855	5.65456	3.53836	3.59369	0.587572	0.348636	0.108502	0.318011	0.205692	0.474458	top 20 LDEs (an outcome of the multi-step ranking procedure based on median Mahalanobis distance among IBD clusters and Δ⍴² Hamming)	Suppl. Dataset 12c
ancient	5133	MAC=1	classic PCA, centered	PHATE	Euclidean	900	10	0.0159901	0.0192433	-0.0196705	-0.00285406	-0.0190667	-0.00387042	-0.0412595	-0.0026392	-0.0419634	-0.00190151	NA	NA	NA	NA	5.96271	6.68151	3.72255	4.40313	4.70118	5.26338	3.45476	3.5391	0.596828	0.358947	0.11373	0.324575	0.205346	0.470428	top 20 LDEs (an outcome of the multi-step ranking procedure based on median Mahalanobis distance among IBD clusters and Δ⍴² Hamming)
ancient	5133	MAC=1	classic PCA, centered	PHATE	Euclidean	92	7	0.00650153	0.0197834	-0.0180147	-0.00246905	-0.0170572	-0.00387489	-0.0197645	0.00942212	-0.01946	0.0103832	NA	NA	NA	NA	5.96689	6.40054	4.15467	4.47119	4.69943	5.2929	3.37561	3.22327	0.604223	0.359729	0.111861	0.333574	0.19288	0.476612	top 20 LDEs (an outcome of the multi-step ranking procedure based on median Mahalanobis distance among IBD clusters and Δ⍴² Hamming)
ancient	5133	MAC=1	smartPCA, normalized by drift	PCA	Euclidean	3	NA	-0.0405203	-0.025359	-0.262105	-0.219448	-0.225283	-0.195168	-0.116768	-0.14239	-0.119242	-0.139954	NA	NA	NA	NA	3.75835	2.48264	1.06607	0.883092	3.79045	2.62496	3.21068	1.97389	NA	NA	NA	NA	NA	NA	PCA; s–1-dimensional PC space not available	Suppl. Dataset 11c,i
ancient	5133	MAC=1	classic PCA, normalized by drift	PCA	Euclidean	3	NA	0	0	0	0	0	0	0	0	0	0	NA	NA	NA	NA	3.77552	2.4828	1.067	0.882697	3.78841	2.62537	3.20489	1.98045	0.47	0.317	0.0970326	0.235	0.260112	0.441	PCA	Suppl. Dataset 11a,g
ancient	5133	MAC=1	classic PCA, centered	PCA	Euclidean	3	NA	-0.00196098	0.000181584	-0.00277348	-0.00345872	-0.00401614	-0.00491632	0.00415501	0.00410237	0.00452035	0.00434713	NA	NA	NA	NA	3.81182	2.53339	1.02755	0.852626	3.86124	2.66822	3.15913	1.99852	0.626645	0.362064	0.108715	0.344072	0.352431	0.56238	PCA	Suppl. Dataset 11b,h
								r² & ⍴² values
ancient	5133	MAC=1	smartPCA, normalized by drift	PCA	Euclidean	3	NA	0.317865	0.241838	0.486677	0.466455	0.406005	0.417282	0.22516	0.351257	0.229452	0.346586	NA	NA	NA	NA	3.75835	2.48264	1.06607	0.883092	3.79045	2.62496	3.21068	1.97389	NA	NA	NA	NA	NA	NA	PCA; s–1-dimensional PC space not available	Suppl. Dataset 11c,i
ancient	5133	MAC=1	classic PCA, normalized by drift	PCA	Euclidean	3	NA	0.358386	0.267197	0.748781	0.685904	0.631289	0.61245	0.341927	0.493647	0.348694	0.48654	NA	NA	NA	NA	3.77552	2.4828	1.067	0.882697	3.78841	2.62537	3.20489	1.98045	0.47	0.317	0.0970326	0.235	0.260112	0.441	PCA	Suppl. Dataset 11a,g
ancient	5133	MAC=1	classic PCA, centered	PCA	Euclidean	3	NA	0.356425	0.267379	0.746008	0.682445	0.627273	0.607533	0.346082	0.497749	0.353215	0.490887	NA	NA	NA	NA	3.81182	2.53339	1.02755	0.852626	3.86124	2.66822	3.15913	1.99852	0.626645	0.362064	0.108715	0.344072	0.352431	0.56238	PCA	Suppl. Dataset 11b,h
ancient	5133	MAC=1	classic PCA, normalized by drift	PHATE	Manhattan	44	26	0.376499	0.294465	0.747008	0.683735	0.6283	0.610443	0.345842	0.510302	0.353271	0.504517	NA	NA	NA	NA	6.04897	6.06783	4.11039	3.52517	4.92215	4.94891	3.55561	3.27985	0.447457	0.304784	0.100587	0.168285	0.124549	0.385599	final 3D LDE	Suppl. Dataset 12a,d,e
ancient	5133	MAC=1	classic PCA, normalized by drift	PHATE	Manhattan	44	26	0.422777	0.314356	0.74947	0.680246	0.626168	0.606362	0.340797	0.499856	0.347803	0.494647	NA	NA	NA	NA	4.2369	3.38482	2.90203	2.10952	3.65635	2.44203	2.94723	1.64105	0.450962	0.302041	0.0997811	0.156611	0.134503	0.388395	2D Isomap derived from the final 3D LDE: k=820, max. angle=25 deg., stress=0.04	Fig. 5, Suppl. Dataset 20a,b
								r & ⍴ values
ancient	5133	MAC=1	smartPCA, normalized by drift	PCA	Euclidean	3	NA	0.563796	0.49177	0.697622	0.682975	0.637186	0.645973	0.47451	0.592669	0.479012	0.588716	NA	NA	NA	NA	3.75835	2.48264	1.06607	0.883092	3.79045	2.62496	3.21068	1.97389	NA	NA	NA	NA	NA	NA	PCA; s–1-dimensional PC space not available	Suppl. Dataset 11c,i
ancient	5133	MAC=1	classic PCA, normalized by drift	PCA	Euclidean	3	NA	0.598653	0.516911	0.865321	0.828193	0.794537	0.782592	0.584746	0.7026	0.590503	0.697524	NA	NA	NA	NA	3.77552	2.4828	1.067	0.882697	3.78841	2.62537	3.20489	1.98045	0.47	0.317	0.0970326	0.235	0.260112	0.441	PCA	Suppl. Dataset 11a,g
ancient	5133	MAC=1	classic PCA, centered	PCA	Euclidean	3	NA	0.597013	0.517087	0.863717	0.826102	0.792006	0.779444	0.588288	0.705514	0.594319	0.700634	NA	NA	NA	NA	3.81182	2.53339	1.02755	0.852626	3.86124	2.66822	3.15913	1.99852	0.626645	0.362064	0.108715	0.344072	0.352431	0.56238	PCA	Suppl. Dataset 11b,h
ancient	5133	MAC=1	classic PCA, normalized by drift	PHATE	Manhattan	44	26	0.613595	0.542646	0.864296	0.826882	0.792654	0.781309	0.588083	0.714354	0.594366	0.710293	NA	NA	NA	NA	6.04897	6.06783	4.11039	3.52517	4.92215	4.94891	3.55561	3.27985	0.447457	0.304784	0.100587	0.168285	0.124549	0.385599	final 3D LDE	Suppl. Dataset 12a,d,e
ancient	5133	MAC=1	classic PCA, normalized by drift	PHATE	Manhattan	44	26	0.650213	0.560675	0.865719	0.82477	0.791308	0.778692	0.583778	0.707005	0.589749	0.703311	NA	NA	NA	NA	4.2369	3.38482	2.90203	2.10952	3.65635	2.44203	2.94723	1.64105	0.450962	0.302041	0.0997811	0.156611	0.134503	0.388395	2D Isomap derived from the final 3D LDE: k=820, max. angle=25 deg., stress=0.04	Fig. 5, Suppl. Dataset 20a,b
								Δr² & Δ⍴² values														among 41 largest IBD clusters	among 41 largest IBD clusters	Slavic/Baltic and Celtic/Germanic	Slavic/Baltic and Celtic/Germanic						k=250		k=125
present-day	2425	MAC=1	classic PCA, normalized by drift	PHATE	Euclidean	5	480	-0.12346	-0.0499438	-0.0293097	0.0444096	-0.012935	0.0681812	0.146939	0.171222	0.14899	0.172426	-0.210939	-0.157813	0.106794	0.115225	8.79549	12.6799	1.66489	0.72243	NA	NA	NA	NA	0.362476	0.251799	0.1129	-0.26767	-0.236394	0.330311	an LDE maximizing ⍴² fit to Hamming genetic distances (default missingness correction); >3 PCs	Suppl. Dataset 16c
present-day	2425	MAC=1	classic PCA, centered	PHATE	Euclidean	120	200	-0.0519679	-0.0243267	0.0125272	-0.00567257	0.0225443	0.0121607	0.0866886	0.0557514	0.0884446	0.0571288	-0.0988099	-0.101091	0.0704152	0.00831815	8.27185	11.3149	6.50827	5.81369	NA	NA	NA	NA	0.859511	0.238327	0.0819576	0.134224	0.129199	0.640285	an LDE maximizing r² fit to Hamming genetic distances (default missingness correction)	Suppl. Dataset 16d
present-day	2425	MAC=1	classic PCA, normalized by drift	PHATE	Euclidean	24	70	-0.013096	-0.00389655	-0.0428239	-0.00980622	-0.0186407	0.0194321	0.199484	0.179367	0.200654	0.180257	-0.221851	-0.173068	0.1066	0.0676223	9.66346	14.3085	5.47002	4.89885	NA	NA	NA	NA	0.335763	0.255968	0.16857	-0.226719	-0.0990127	0.257125	an LDE maximizing ⍴² fit to GRM genetic distances	Suppl. Dataset 16a
present-day	2425	MAC=1	classic PCA, normalized by drift	PHATE	Euclidean	22	78	-0.0135095	-0.0049518	-0.0734706	-0.0309415	-0.0447494	0.00275682	0.201672	0.172001	0.202562	0.172627	-0.257126	-0.194653	0.0932059	0.0560355	9.78402	14.5324	5.42638	4.90669	NA	NA	NA	NA	0.34086	0.253696	0.168243	-0.230195	-0.114453	0.257388	an LDE maximizing r² fit to GRM genetic distances	Suppl. Dataset 16b
present-day	2425	MAC=1	classic PCA, centered	PHATE	Euclidean	440	3	-0.109633	-0.0921085	-0.149256	-0.110917	-0.147726	-0.111288	-0.185808	-0.189831	-0.185164	-0.186908	-0.0489013	0.00949905	-0.178788	-0.148695	8.13505	10.0491	4.49644	3.21488	NA	NA	NA	NA	0.836179	0.243402	0.115823	0.351235	0.0946052	0.634442	an LDE maximizing ⍴² fit to FST genetic distances	Suppl. Dataset 16e
present-day	2425	MAC=1	classic PCA, centered	PHATE	Euclidean	190	2100	-0.125149	-0.158299	-0.149478	-0.174356	-0.152183	-0.170923	-0.193126	-0.275885	-0.191154	-0.272815	0.00146275	-0.0399812	-0.185332	-0.189811	3.15413	2.96427	1.33912	0.254489	NA	NA	NA	NA	0.802234	0.169729	0.0557425	0.312163	-0.01805	0.508641	an LDE maximizing r² fit to FST genetic distances	Suppl. Dataset 16f
present-day	2425	MAC=1	classic PCA, normalized by drift	PHATE	Manhattan	5	1300	-0.161403	-0.160416	-0.0321522	0.0245257	-0.0227762	0.0339219	0.138851	0.0972444	0.140485	0.0999849	-0.217359	-0.171836	0.12512	0.133387	7.50567	8.2853	1.947	0.680066	NA	NA	NA	NA	0.383675	0.184665	0.0649151	0.00232069	-0.0356334	0.280638	an LDE maximizing ⍴² fit to outgroup f₃ genetic distances: f₃(Mbuti; X, Y)	Suppl. Dataset 16g
present-day	2425	MAC=1	classic PCA, normalized by drift	PHATE	Manhattan	5	320	-0.0892609	-0.0714354	-0.0434237	0.0120322	-0.0220038	0.036031	0.193077	0.158882	0.192802	0.157674	-0.241235	-0.168333	0.144065	0.117719	8.52793	12.1614	1.82814	0.626793	NA	NA	NA	NA	0.392084	0.262129	0.123461	-0.201739	-0.156924	0.32506	an LDE maximizing r² fit to outgroup f₃ genetic distances: f₃(Mbuti; X, Y); >3 PCs	Suppl. Dataset 16h
present-day	2425	MAC=1	classic PCA, centered	PHATE	cosine	32	26	-0.327663	-0.127698	-0.465334	-0.188508	-0.442403	-0.171753	-0.200826	-0.0832369	-0.201356	-0.0821253	-0.495226	-0.236313	-0.276602	-0.128097	15.4294	32.5242	10.4828	15.5104	NA	NA	NA	NA	0.749432	0.241129	0.134452	0.183463	0.143009	0.551726	a PHATE LDE maximizing median Mahalanobis distance among 41 largest IBD clusters	Suppl. Dataset 16i
present-day	2425	MAC=1	classic PCA, normalized by drift	PHATE	Euclidean	20	24	-0.0659628	-0.00445446	-0.205756	-0.109301	-0.185891	-0.0851588	0.00248789	-0.000355817	-7.2378e-05	-0.000667749	-0.262988	-0.134379	-0.0897789	-0.0709402	9.9781	14.2459	6.54323	6.06235	NA	NA	NA	NA	0.317324	0.295702	0.194416	0.149311	0.175273	0.217174	a PHATE LDE maximizing the neighborhood preservation metric (k=250)	Suppl. Dataset 16j
present-day	2425	MAC=1	classic PCA, normalized by drift	PHATE	Euclidean	96	38	-0.0581509	-0.0472395	-0.0761128	-0.0767576	-0.0749144	-0.0720368	-0.0874387	-0.0765681	-0.0866154	-0.0735522	-0.0424649	-0.0316807	-0.0932293	-0.103615	9.1096	12.0924	5.99313	5.4656	NA	NA	NA	NA	0.25998	0.27407	0.204351	-0.0357385	-0.0323639	0.222167	a PHATE LDE maximizing the neighborhood preservation metric (k=50)	Suppl. Dataset 16k
present-day	2425	MAC=1	classic PCA, centered	PHATE	Euclidean	22	32	-0.0271995	0.00648271	-0.0226137	0.00069525	-0.00814479	0.0186526	0.0883379	0.0571925	0.0882827	0.0570303	-0.152637	-0.0858658	0.0631798	0.0256932	12.0274	20.2335	10.0214	13.4113	NA	NA	NA	NA	0.861893	0.251147	0.135199	0.220787	0.207121	0.66973	final 3D LDE; top 20 LDEs (an outcome of the multi-step ranking procedure based on median Mahalanobis distance among IBD clusters and Δ⍴² Hamming)	Suppl. Dataset 17a,f
present-day	2425	MAC=1	classic PCA, centered	PHATE	Euclidean	22	28	-0.0075828	0.0056433	-0.0143436	-0.00757431	-0.00267574	0.00521087	0.0462957	0.0228257	0.046647	0.0235745	-0.0966807	-0.052685	0.0360349	0.000789748	11.9144	20.3813	10.1664	14.233	NA	NA	NA	NA	0.865928	0.248008	0.132928	0.247583	0.182164	0.669301	top 20 LDEs (an outcome of the multi-step ranking procedure based on median Mahalanobis distance among IBD clusters and Δ⍴² Hamming)	Suppl. Dataset 17b
present-day	2425	MAC=1	classic PCA, normalized by drift	PHATE	Euclidean	20	36	0.0148024	0.0337223	-0.0435627	-0.0095613	-0.0325904	0.00847607	0.0718175	0.0815997	0.0711648	0.082055	-0.0995893	-0.0561903	0.0130535	0.00911899	10.7384	16.0762	5.63643	5.04424	NA	NA	NA	NA	0.324069	0.287883	0.190118	0.00518896	0.162902	0.23847	top 20 LDEs (an outcome of the multi-step ranking procedure based on median Mahalanobis distance among IBD clusters and Δ⍴² Hamming)	Suppl. Dataset 17c
present-day	2425	MAC=1	classic PCA, centered	PHATE	Euclidean	24	28	0.00095761	0.00872621	-0.0154232	-0.0124902	-0.00358163	0.000690892	0.0454324	0.0226121	0.0458135	0.0235026	-0.0922714	-0.053687	0.0325432	-0.00416136	12.3157	21.4578	10.2856	14.6335	NA	NA	NA	NA	0.863898	0.248154	0.134213	0.239113	0.191418	0.666069	top 20 LDEs (an outcome of the multi-step ranking procedure based on median Mahalanobis distance among IBD clusters and Δ⍴² Hamming)	Suppl. Dataset 17d
present-day	2425	MAC=1	classic PCA, centered	PHATE	Euclidean	18	28	0.0362488	0.0475801	-0.0274943	-0.0126346	-0.00815518	0.0100131	0.0978166	0.0659741	0.0981824	0.0663697	-0.136827	-0.0922165	0.0492534	0.0099824	12.2822	21.2552	10.2416	14.4228	NA	NA	NA	NA	0.852791	0.255164	0.132096	0.0848234	0.180315	0.647319	top 20 LDEs (an outcome of the multi-step ranking procedure based on median Mahalanobis distance among IBD clusters and Δ⍴² Hamming)	Suppl. Dataset 17e
present-day	2425	MAC=1	classic PCA, centered	PHATE	Euclidean	24	30	0.00706496	0.0182341	-0.0123004	-0.0139805	0.000312969	0.00151307	0.056361	0.0400157	0.0566915	0.0405953	-0.0984743	-0.068171	0.0390239	-0.00160656	12.2397	20.4065	10.3922	14.8863	NA	NA	NA	NA	0.860329	0.24747	0.135334	0.223115	0.202367	0.669914	top 20 LDEs (an outcome of the multi-step ranking procedure based on median Mahalanobis distance among IBD clusters and Δ⍴² Hamming)
present-day	2425	MAC=1	classic PCA, centered	PHATE	Euclidean	18	32	0.0524777	0.0620283	-0.0276658	-0.0219968	-0.00711097	0.00393266	0.0980376	0.0688611	0.0984356	0.0691157	-0.132613	-0.103175	0.0445526	0.000371325	11.7837	19.5972	10.3568	14.7397	NA	NA	NA	NA	0.846467	0.253515	0.13291	0.142902	0.18788	0.644449	top 20 LDEs (an outcome of the multi-step ranking procedure based on median Mahalanobis distance among IBD clusters and Δ⍴² Hamming)
present-day	2425	MAC=1	classic PCA, centered	PHATE	Euclidean	16	28	0.049449	0.0562459	-0.0457551	-0.0230574	-0.0235401	0.00162196	0.108499	0.0809452	0.108811	0.0814949	-0.15817	-0.109398	0.0439163	0.00677244	12.0758	19.8125	9.69827	13.2508	NA	NA	NA	NA	0.844969	0.255383	0.132242	0.122633	0.192086	0.64185	top 20 LDEs (an outcome of the multi-step ranking procedure based on median Mahalanobis distance among IBD clusters and Δ⍴² Hamming)
present-day	2425	MAC=1	classic PCA, centered	PHATE	Euclidean	18	40	0.0728967	0.0814323	-0.0307082	-0.0253931	-0.00883196	0.00244169	0.105255	0.0681775	0.105705	0.0684408	-0.139858	-0.112281	0.0467854	-0.00212622	11.6699	19.4592	10.571	15.2895	NA	NA	NA	NA	0.84331	0.252171	0.134521	0.195691	0.19436	0.641672	top 20 LDEs (an outcome of the multi-step ranking procedure based on median Mahalanobis distance among IBD clusters and Δ⍴² Hamming)
present-day	2425	MAC=1	classic PCA, centered	PHATE	Euclidean	14	28	0.0436396	0.053117	-0.0616698	-0.0270874	-0.0368061	-0.000439495	0.121135	0.0900184	0.121395	0.0905166	-0.18773	-0.12532	0.0453408	0.0110838	11.749	19.7145	10.0119	13.8938	NA	NA	NA	NA	0.839317	0.25614	0.131706	0.126673	0.190743	0.641067	top 20 LDEs (an outcome of the multi-step ranking procedure based on median Mahalanobis distance among IBD clusters and Δ⍴² Hamming)
present-day	2425	MAC=1	classic PCA, centered	PHATE	Euclidean	20	28	0.0338369	0.0382096	-0.025339	-0.0288125	-0.00926141	-0.00748508	0.0514418	0.0252715	0.0519698	0.0261749	-0.0879183	-0.0667225	0.0177823	-0.019786	12.0682	20.8084	10.5047	15.3651	NA	NA	NA	NA	0.851964	0.251591	0.135346	0.243352	0.178142	0.6401	top 20 LDEs (an outcome of the multi-step ranking procedure based on median Mahalanobis distance among IBD clusters and Δ⍴² Hamming)
present-day	2425	MAC=1	classic PCA, centered	PHATE	Euclidean	20	36	0.0747142	0.075262	-0.0243483	-0.0306033	-0.00492208	-0.00384371	0.0769675	0.0489918	0.077513	0.0495873	-0.106271	-0.094127	0.0297363	-0.0163769	12.0479	20.7054	10.8089	16.1489	NA	NA	NA	NA	0.846059	0.249825	0.136165	0.119224	0.191185	0.63726	top 20 LDEs (an outcome of the multi-step ranking procedure based on median Mahalanobis distance among IBD clusters and Δ⍴² Hamming)
present-day	2425	MAC=1	classic PCA, centered	PHATE	Euclidean	22	30	0.0145817	0.0249016	-0.0221195	-0.0332169	-0.00921589	-0.0150117	0.0349144	0.0242801	0.0353917	0.0251804	-0.0838286	-0.0701132	0.0131359	-0.0256373	11.838	19.8901	10.5683	15.561	NA	NA	NA	NA	0.851352	0.249501	0.134194	0.305681	0.183086	0.654263	top 20 LDEs (an outcome of the multi-step ranking procedure based on median Mahalanobis distance among IBD clusters and Δ⍴² Hamming)
present-day	2425	MAC=1	classic PCA, centered	PHATE	Euclidean	20	30	0.0431814	0.0488286	-0.0235253	-0.0334696	-0.00636652	-0.00944277	0.0583211	0.0375932	0.0588313	0.0382187	-0.0911244	-0.0821046	0.0199981	-0.0221979	12.203	21.7785	10.5793	15.5815	NA	NA	NA	NA	0.847047	0.250871	0.133784	0.166286	0.190109	0.642664	top 20 LDEs (an outcome of the multi-step ranking procedure based on median Mahalanobis distance among IBD clusters and Δ⍴² Hamming)
present-day	2425	MAC=1	classic PCA, centered	PHATE	Euclidean	20	38	0.0829316	0.081533	-0.0264037	-0.0340405	-0.00651946	-0.00593925	0.0775643	0.0482825	0.0781371	0.0488951	-0.106022	-0.0972256	0.0266009	-0.0200518	11.8949	20.6473	10.9741	16.6866	NA	NA	NA	NA	0.843961	0.254236	0.136416	0.0962589	0.189171	0.632996	top 20 LDEs (an outcome of the multi-step ranking procedure based on median Mahalanobis distance among IBD clusters and Δ⍴² Hamming)
present-day	2425	MAC=1	classic PCA, centered	PHATE	Euclidean	26	28	-0.0219439	-0.0192793	-0.0246543	-0.0354119	-0.0157727	-0.0240627	0.00712964	-0.0218043	0.00784278	-0.0204353	-0.0751411	-0.0458181	0.00180536	-0.0403114	11.6416	19.574	10.6257	15.3292	NA	NA	NA	NA	0.857052	0.249476	0.134246	0.209616	0.148074	0.663672	top 20 LDEs (an outcome of the multi-step ranking procedure based on median Mahalanobis distance among IBD clusters and Δ⍴² Hamming)
present-day	2425	MAC=1	classic PCA, centered	PHATE	Euclidean	22	34	0.0483887	0.0487087	-0.0202903	-0.0367375	-0.00496745	-0.0133388	0.0529144	0.0352012	0.0535106	0.0362246	-0.0874726	-0.0846912	0.019173	-0.0255192	12.037	20.1924	10.779	16.1913	NA	NA	NA	NA	0.847232	0.249841	0.135856	0.257365	0.18573	0.637662	top 20 LDEs (an outcome of the multi-step ranking procedure based on median Mahalanobis distance among IBD clusters and Δ⍴² Hamming)
present-day	2425	MAC=1	classic PCA, centered	PHATE	Euclidean	18	20	0.00278101	0.0131998	-0.0455735	-0.0367382	-0.0294723	-0.018867	0.0566102	0.0182796	0.0569673	0.0187131	-0.130753	-0.0856436	0.0171767	-0.0216386	12.0553	20.5554	9.74036	13.1298	NA	NA	NA	NA	0.845713	0.247966	0.128819	0.109888	0.17132	0.64349	top 20 LDEs (an outcome of the multi-step ranking procedure based on median Mahalanobis distance among IBD clusters and Δ⍴² Hamming)
present-day	2425	MAC=1	classic PCA, centered	PHATE	Euclidean	24	36	0.0617661	0.05648	-0.0251515	-0.0367597	-0.00908933	-0.0133125	0.0603555	0.0427964	0.0608532	0.0436424	-0.0976522	-0.0906156	0.0205982	-0.0230604	11.8071	19.7546	10.7076	16.0313	NA	NA	NA	NA	0.846111	0.252123	0.139288	0.0911122	0.193034	0.639984	top 20 LDEs (an outcome of the multi-step ranking procedure based on median Mahalanobis distance among IBD clusters and Δ⍴² Hamming)
present-day	2425	MAC=1	classic PCA, centered	PHATE	Euclidean	20	32	0.0487783	0.0556362	-0.0275161	-0.0375412	-0.00945452	-0.0118801	0.0595464	0.0382824	0.0601195	0.0390068	-0.0939936	-0.0867731	0.0153958	-0.0263946	11.9272	20.3091	10.711	16.0056	NA	NA	NA	NA	0.844162	0.252124	0.134225	0.125604	0.191514	0.635803	top 20 LDEs (an outcome of the multi-step ranking procedure based on median Mahalanobis distance among IBD clusters and Δ⍴² Hamming)
present-day	2425	MAC=1	smartPCA, normalized by drift	PCA	Euclidean	3	NA	-0.164965	-0.103522	-0.343172	-0.187328	-0.341908	-0.18818	-0.268059	-0.173643	-0.270406	-0.175916	-0.211334	-0.111948	-0.300176	-0.16377	7.44854	7.47335	1.48148	0.482818	NA	NA	NA	NA	NA	NA	NA	NA	NA	NA	PCA; s–1-dimensional PC space not available	Suppl. Dataset 11f
present-day	2425	MAC=1	classic PCA, normalized by drift	PCA	Euclidean	3	NA	0	0	0	0	0	0	0	0	0	0	0	0	0	0	7.44888	7.48763	1.52927	0.501568	NA	NA	NA	NA	0.360229	0.277264	0.174515	0.151816	0.162111	0.312474	PCA	Suppl. Dataset 11d
present-day	2425	MAC=1	classic PCA, centered	PCA	Euclidean	3	NA	-0.000829539	0.00109184	0.00254706	-0.00131757	0.00332945	4.80377e-05	0.00676766	0.00672903	0.00717287	0.00732298	0.00080091	-0.000885193	0.00199061	-0.00312193	7.38159	7.42945	1.35081	0.412224	NA	NA	NA	NA	0.882213	0.253098	0.123344	0.431108	0.130532	0.658452	PCA	Suppl. Dataset 11e
								r² & ⍴² values
present-day	2425	MAC=1	smartPCA, normalized by drift	PCA	Euclidean	3	NA	0.472404	0.512224	0.50082	0.584885	0.468176	0.542417	0.258551	0.534723	0.255358	0.528433	0.577029	0.585077	0.319359	0.494859	7.44854	7.47335	1.48148	0.482818	NA	NA	NA	NA	NA	NA	NA	NA	NA	NA	PCA; s–1-dimensional PC space not available	Suppl. Dataset 11f
present-day	2425	MAC=1	classic PCA, normalized by drift	PCA	Euclidean	3	NA	0.637369	0.615746	0.843992	0.772212	0.810084	0.730597	0.52661	0.708365	0.525764	0.70435	0.788363	0.697025	0.619534	0.65863	7.44888	7.48763	1.52927	0.501568	NA	NA	NA	NA	0.360229	0.277264	0.174515	0.151816	0.162111	0.312474	PCA	Suppl. Dataset 11d
present-day	2425	MAC=1	classic PCA, centered	PCA	Euclidean	3	NA	0.63654	0.616838	0.846539	0.770895	0.813414	0.730645	0.533378	0.715094	0.532937	0.711673	0.789164	0.696139	0.621525	0.655508	7.38159	7.42945	1.35081	0.412224	NA	NA	NA	NA	0.882213	0.253098	0.123344	0.431108	0.130532	0.658452	PCA	Suppl. Dataset 11e
present-day	2425	MAC=1	classic PCA, centered	PHATE	Euclidean	22	32	0.61017	0.622229	0.821378	0.772908	0.801939	0.749249	0.614948	0.765558	0.614047	0.76138	0.635725	0.611159	0.682714	0.684323	12.0274	20.2335	10.0214	13.4113	NA	NA	NA	NA	0.861893	0.251147	0.135199	0.220787	0.207121	0.66973	final 3D LDE	Suppl. Dataset 17a,f
								r & ⍴ values
present-day	2425	MAC=1	smartPCA, normalized by drift	PCA	Euclidean	3	NA	0.687316	0.715699	0.707686	0.764777	0.684234	0.736489	0.508479	0.731247	0.50533	0.726934	0.759624	0.764903	0.565118	0.703462	7.44854	7.47335	1.48148	0.482818	NA	NA	NA	NA	NA	NA	NA	NA	NA	NA	PCA; s–1-dimensional PC space not available	Suppl. Dataset 11f
present-day	2425	MAC=1	classic PCA, normalized by drift	PCA	Euclidean	3	NA	0.798354	0.784695	0.91869	0.878756	0.900047	0.854749	0.725679	0.841644	0.725096	0.839255	0.887898	0.83488	0.787105	0.81156	7.44888	7.48763	1.52927	0.501568	NA	NA	NA	NA	0.360229	0.277264	0.174515	0.151816	0.162111	0.312474	PCA	Suppl. Dataset 11d
present-day	2425	MAC=1	classic PCA, centered	PCA	Euclidean	3	NA	0.797835	0.78539	0.920076	0.878006	0.901895	0.854777	0.730327	0.845633	0.730025	0.843607	0.888349	0.83435	0.788369	0.809635	7.38159	7.42945	1.35081	0.412224	NA	NA	NA	NA	0.882213	0.253098	0.123344	0.431108	0.130532	0.658452	PCA	Suppl. Dataset 11e
present-day	2425	MAC=1	classic PCA, centered	PHATE	Euclidean	22	32	0.781134	0.788815	0.906299	0.879152	0.895511	0.865592	0.784186	0.874962	0.783611	0.872571	0.797324	0.781766	0.826265	0.827238	12.0274	20.2335	10.0214	13.4113	NA	NA	NA	NA	0.861893	0.251147	0.135199	0.220787	0.207121	0.66973	final 3D LDE	Suppl. Dataset 17a,f
