## Supplementary Table 5 for "Sparse sampling and rare-variant depletion distort PCA visualizations of population structure: recovery with objective-guided manifold learning"

### Sheet: Suppl. Table 5a
	deep ML optimization using ancient individuals; PHATE LDEs on classic PCs; Spearman ρ:	Δρ², great-circle geographic dist.	Δρ², Hamming dist. default	Δρ², GRM dist.	Mahalanobis dist., 2 ref. IBD clusters	Bhattacharyya dist., 2 ref. IBD clusters	median Mahalanobis dist., 23 largest IBD clusters	median Bhattacharyya dist., 23 largest IBD clusters	median Mahalanobis dist., 22 largest Y-lineages*	median Bhattacharyya dist., 22 largest Y-lineages*	distance preservation	neighborhood preservation (k=500)	neighborhood preservation (k=50)	density preservation (k=250)	density preservation (k=25)	angle preservation
	Δρ², great-circle geographic dist.
	Δρ², Hamming dist. default	0.695879
	Δρ², GRM dist.	0.0103203	0.332077
	Mahalanobis dist., 2 ref. IBD clusters	0.701943	0.43389	0.19133
	Bhattacharyya dist., 2 ref. IBD clusters	0.667459	0.433816	0.165422	0.891353
	median Mahalanobis dist., 23 largest IBD clusters	0.871439	0.680447	0.058518	0.822988	0.767278
	median Bhattacharyya dist., 23 largest IBD clusters	0.815915	0.654499	0.12948	0.804912	0.869981	0.909864
	median Mahalanobis dist., 22 largest Y-lineages*	0.782566	0.563429	0.0538659	0.760999	0.720395	0.887365	0.835373
	median Bhattacharyya dist., 22 largest Y-lineages*	0.708855	0.606378	0.292314	0.700266	0.79795	0.785155	0.899784	0.753028
	distance preservation	0.232829	0.118929	-0.245146	0.144701	0.0922195	0.158435	0.091414	0.133308	0.0347776
	neighborhood preservation (k=500)	0.882754	0.69596	-0.00178427	0.745848	0.68282	0.888955	0.806841	0.796438	0.724147	0.385942
	neighborhood preservation (k=50)	0.853888	0.609362	-0.103734	0.785737	0.72513	0.849622	0.785926	0.804354	0.640939	0.231178	0.888464
	density preservation (k=250)	0.167121	0.0846305	-0.515301	-0.0461044	0.0318746	-0.0292015	-0.0311508	-0.0217512	-0.12699	0.672527	0.117309	0.164056
	density preservation (k=25)	0.211766	0.205973	-0.468118	-0.0552665	0.0617724	-0.0208291	0.0370535	-0.0126728	-0.0722651	0.490379	0.0722893	0.153373	0.850533
	angle preservation	0.342031	0.240436	-0.033709	0.274894	0.172717	0.310515	0.227677	0.297548	0.192736	0.834376	0.506684	0.299489	0.384025	0.235744
	Pearson r:
	Δρ², great-circle geographic dist.
	Δρ², Hamming dist. default	0.711856
	Δρ², GRM dist.	0.356407	0.754905
	Mahalanobis dist., 2 ref. IBD clusters	0.623882	0.360231	0.269012
	Bhattacharyya dist., 2 ref. IBD clusters	0.613506	0.356421	0.225272	0.892371
	median Mahalanobis dist., 23 largest IBD clusters	0.777433	0.634999	0.482763	0.736423	0.65243
	median Bhattacharyya dist., 23 largest IBD clusters	0.785288	0.584173	0.365858	0.76284	0.847849	0.86195
	median Mahalanobis dist., 22 largest Y-lineages*	0.740555	0.57138	0.378815	0.686542	0.616629	0.909192	0.783545
	median Bhattacharyya dist., 22 largest Y-lineages*	0.723539	0.593439	0.42053	0.657437	0.779344	0.768391	0.930998	0.725007
	distance preservation	0.270107	0.270196	0.0397927	0.111205	0.0538805	0.0436988	0.00165105	0.124683	0.020594
	neighborhood preservation (k=500)	0.862227	0.649374	0.292388	0.696797	0.643211	0.793198	0.793726	0.760525	0.752196	0.367028
	neighborhood preservation (k=50)	0.817754	0.520263	0.163324	0.770503	0.718649	0.788308	0.809836	0.764507	0.707331	0.139479	0.883742
	density preservation (k=250)	0.119858	0.0508242	-0.342922	-0.0812919	-0.0251741	-0.240649	-0.169153	-0.129137	-0.177112	0.677846	0.0772483	0.0263921
	density preservation (k=25)	0.129051	0.107765	-0.3251	-0.107769	-3.76702e-05	-0.231143	-0.119139	-0.128287	-0.15086	0.538599	0.00773393	0.00688011	0.891913
	angle preservation	0.433345	0.436736	0.222144	0.268185	0.192072	0.305241	0.244891	0.349824	0.254985	0.818637	0.537817	0.293998	0.383966	0.285266
	* intra-lineage coalescence around 2550 ya

### Sheet: Suppl. Table 5b
	deep ML optimization using present-day individuals; PHATE LDEs on classic PCs; Spearman ρ:	Δρ², great-circle geographic dist.	Δρ², Hamming dist. default	Δρ², GRM dist.	Δρ², FST dist.	Δρ², outgroup f₃ dist.	Mahalanobis dist., 2 ref. IBD clusters	Bhattacharyya dist., 2 ref. IBD clusters	median Mahalanobis dist., 41 largest IBD clusters	median Bhattacharyya dist., 41 largest IBD clusters	distance preservation	neighborhood preservation (k=250)	neighborhood preservation (k=50)	density preservation (k=125)	density preservation (k=25)	angle preservation
	Δρ², great-circle geographic dist.
	Δρ², Hamming dist. default	0.469715
	Δρ², GRM dist.	0.354389	0.622145
	Δρ², FST dist.	0.496365	0.46811	-0.144516
	Δρ², outgroup f₃ dist.	0.177248	0.786326	0.87126	0.00222329
	Mahalanobis dist., 2 ref. IBD clusters	0.495622	0.00298585	0.154937	0.092131	-0.146933
	Bhattacharyya dist., 2 ref. IBD clusters	0.508946	-0.0227895	0.183218	0.0250739	-0.150775	0.961846
	median Mahalanobis dist., 41 largest IBD clusters	0.669783	0.00773596	0.169601	0.14931	-0.139698	0.77748	0.768139
	median Bhattacharyya dist., 41 largest IBD clusters	0.649444	-0.00261343	0.217048	0.0894813	-0.115825	0.751682	0.767596	0.979498
	distance preservation	0.201397	0.496182	0.243414	0.393293	0.383941	0.000847493	-0.0541127	-0.0310364	-0.0346088
	neighborhood preservation (k=250)	0.449532	-0.184765	0.12417	0.0168768	-0.223298	0.631308	0.657876	0.708812	0.720899	-0.329739
	neighborhood preservation (k=50)	0.392471	-0.302754	-0.0716588	-0.0469933	-0.397725	0.608993	0.646089	0.663807	0.65473	-0.552918	0.872464
	density preservation (k=125)	0.0705974	0.151508	-0.201601	0.454182	-0.0053478	-0.129979	-0.19811	-0.104358	-0.163233	0.642855	-0.346074	-0.432734
	density preservation (k=25)	0.104257	0.0903205	0.0630447	0.111958	0.109196	0.0944612	0.0230031	0.0862336	0.0506345	0.464102	-0.163696	-0.238825	0.729596
	angle preservation	0.292933	0.318173	0.226336	0.386041	0.241702	0.221326	0.152194	0.205269	0.199869	0.88196	-0.0954073	-0.315807	0.586704	0.541132
	Pearson r:
	Δρ², great-circle geographic dist.
	Δρ², Hamming dist. default	0.788453
	Δρ², GRM dist.	0.71859	0.85236
	Δρ², FST dist.	0.714255	0.784843	0.389708
	Δρ², outgroup f₃ dist.	0.681852	0.947831	0.941452	0.558877
	Mahalanobis dist., 2 ref. IBD clusters	0.382325	0.0210984	0.160276	0.0573266	-0.0343621
	Bhattacharyya dist., 2 ref. IBD clusters	0.353296	-0.00676646	0.141873	0.00304621	-0.0402005	0.941199
	median Mahalanobis dist., 41 largest IBD clusters	0.543517	0.140122	0.264789	0.169036	0.0758889	0.804831	0.706014
	median Bhattacharyya dist., 41 largest IBD clusters	0.549676	0.141079	0.27881	0.143616	0.090783	0.776514	0.735698	0.966121
	distance preservation	0.337105	0.476601	0.295272	0.472767	0.4184	0.0436252	0.0328419	0.0418321	0.0671645
	neighborhood preservation (k=250)	0.463151	0.0609381	0.221652	0.105283	0.00630867	0.685888	0.596209	0.799138	0.772241	-0.207777
	neighborhood preservation (k=50)	0.229219	-0.220131	-0.0606815	-0.0933888	-0.27618	0.590872	0.538554	0.658889	0.622916	-0.531978	0.850838
	density preservation (k=125)	0.127908	0.177943	-0.120735	0.405879	0.0589974	-0.137532	-0.117334	-0.149707	-0.140439	0.689024	-0.325786	-0.429191
	density preservation (k=25)	0.1232	0.0979311	0.0315119	0.123603	0.0953496	0.0527237	0.0746402	0.00183466	0.0162314	0.52347	-0.130449	-0.262648	0.732144
	angle preservation	0.42161	0.4695	0.302467	0.49779	0.396685	0.185247	0.159927	0.217554	0.24131	0.954126	-0.0277822	-0.369541	0.622471	0.509424
