## Supplementary Table 6 for "Sparse sampling and rare-variant depletion distort PCA visualizations of population structure: recovery with objective-guided manifold learning"

### Sheet: Suppl. Table 6
	SNP count > 25th percentile
min. cluster members:	4	4	4	10	10	10
coalescence date cut-off	Silhouette	Davies-Bouldin	Calinski-Harabasz	Silhouette	Davies-Bouldin	Calinski-Harabasz	comment
10000	-0.563652	10.2935	66.394	-0.398366	8.92877	95.4731
9950	-0.563398	10.3072	66.4143	-0.39824	8.9527	95.5032
9900	-0.563261	10.3031	66.3905	-0.398091	8.95036	95.4653
9850	-0.563261	10.3031	66.3905	-0.398091	8.95036	95.4653
9800	-0.563151	10.2765	66.3999	-0.398213	8.92775	95.4761
9750	-0.562853	10.2661	66.4384	-0.397892	8.91037	95.5225
9700	-0.562853	10.2661	66.4384	-0.397892	8.91037	95.5225
9650	-0.562592	10.2567	66.3506	-0.398024	8.89467	95.3867
9600	-0.562592	10.2567	66.3506	-0.398024	8.89467	95.3867
9550	-0.563064	9.28577	65.0219	-0.399802	7.35107	92.2043
9500	-0.563064	9.28577	65.0219	-0.399802	7.35107	92.2043
9450	-0.563064	9.28577	65.0219	-0.399802	7.35107	92.2043
9400	-0.563064	9.28577	65.0219	-0.399802	7.35107	92.2043
9350	-0.563064	9.28577	65.0219	-0.399802	7.35107	92.2043
9300	-0.563064	9.28577	65.0219	-0.399802	7.35107	92.2043
9250	-0.563064	9.28577	65.0219	-0.399802	7.35107	92.2043
9200	-0.563064	9.28577	65.0219	-0.399802	7.35107	92.2043
9150	-0.563064	9.28577	65.0219	-0.399802	7.35107	92.2043
9100	-0.563064	9.28577	65.0219	-0.399802	7.35107	92.2043
9050	-0.562412	9.38716	65.1275	-0.397927	7.42027	95.2723
9000	-0.562412	9.38716	65.1275	-0.397927	7.42027	95.2723
8950	-0.562365	9.15195	65.0807	-0.397927	7.42027	95.2723
8900	-0.563284	9.2384	65.1732	-0.397927	7.42027	95.2723
8850	-0.562765	9.2526	65.1117	-0.397927	7.42027	95.2723
8800	-0.562765	9.2526	65.1117	-0.397927	7.42027	95.2723
8750	-0.560568	9.46898	64.7797	-0.397446	7.86563	93.5669
8700	-0.560217	9.54847	65.035	-0.397004	7.99897	93.9624
8650	-0.560367	9.5522	64.8846	-0.396929	7.94976	93.731
8600	-0.560367	9.5522	64.8846	-0.396929	7.94976	93.731
8550	-0.557479	9.64397	65.6405	-0.397889	7.95276	93.545
8500	-0.557479	9.64397	65.6405	-0.397889	7.95276	93.545
8450	-0.557479	9.64397	65.6405	-0.397889	7.95276	93.545
8400	-0.558883	8.90315	64.289	-0.396838	7.20369	100.221
8350	-0.55819	9.59473	65.0545	-0.396878	7.15469	103.591
8300	-0.55819	9.59473	65.0545	-0.396878	7.15469	103.591
8250	-0.557805	9.49303	64.9946	-0.396878	7.15469	103.591
8200	-0.557805	9.49303	64.9946	-0.396878	7.15469	103.591
8150	-0.557805	9.49303	64.9946	-0.396878	7.15469	103.591
8100	-0.557553	9.41711	65.0247	-0.396878	7.15469	103.591
8050	-0.558732	9.60684	64.8901	-0.396474	7.27715	103.716
8000	-0.557863	9.3303	66.1545	-0.395412	7.23215	107.251
7950	-0.565325	9.7419	67.1417	-0.396538	7.55726	105.248
7900	-0.565374	9.64509	65.3915	-0.39655	7.73894	104.78
7850	-0.563696	10.3722	65.5864	-0.416705	7.60117	113.027
7800	-0.564018	10.3734	66.7947	-0.416705	7.60117	113.027
7750	-0.563827	10.1979	66.8104	-0.415947	6.96299	117.588
7700	-0.564869	9.75945	66.0268	-0.421701	6.56139	122.789
7650	-0.564869	9.75945	66.0268	-0.421701	6.56139	122.789
7600	-0.565176	9.82963	65.9198	-0.421701	6.56139	122.789
7550	-0.565312	9.74907	65.7692	-0.421701	6.56139	122.789
7500	-0.565473	9.36254	66.8004	-0.421701	6.56139	122.789
7450	-0.562999	9.42716	67.8408	-0.421732	6.58256	122.582
7400	-0.562999	9.42716	67.8408	-0.421732	6.58256	122.582
7350	-0.581016	9.46499	66.6901	-0.422997	6.87451	121.35
7300	-0.581166	9.54584	66.5491	-0.423015	7.18202	121.045
7250	-0.582121	10.0116	66.4944	-0.423171	6.5673	126.11
7200	-0.582191	10.0753	66.455	-0.423171	6.5673	126.11
7150	-0.582781	10.1146	67.5696	-0.423171	6.5673	126.11
7100	-0.582781	10.1146	67.5696	-0.423171	6.5673	126.11
7050	-0.582781	10.1146	67.5696	-0.423171	6.5673	126.11
7000	-0.582469	10.1164	66.4435	-0.423955	6.56739	123.53
6950	-0.582963	10.1189	66.3815	-0.423955	6.56739	123.53
6900	-0.582963	10.1189	66.3815	-0.423955	6.56739	123.53
6850	-0.582654	10.1295	66.2371	-0.423358	6.55517	123.173
6800	-0.582654	10.1295	66.2371	-0.423358	6.55517	123.173
6750	-0.582654	10.1295	66.2371	-0.423358	6.55517	123.173
6700	-0.582654	10.1295	66.2371	-0.423358	6.55517	123.173
6650	-0.582654	10.1295	66.2371	-0.423358	6.55517	123.173
6600	-0.582654	10.1295	66.2371	-0.423358	6.55517	123.173
6550	-0.585884	9.68937	66.0831	-0.420283	6.28363	127.958
6500	-0.585724	9.60713	66.0851	-0.420283	6.28363	127.958
6450	-0.585652	9.59004	66.1684	-0.420168	6.27217	128.133
6400	-0.600765	9.55524	66.0913	-0.420168	6.27217	128.133
6350	-0.60097	9.66439	63.4882	-0.419023	6.25069	127.412
6300	-0.60097	9.66439	63.4882	-0.419023	6.25069	127.412
6250	-0.601362	9.66982	63.3227	-0.419016	6.26389	127.05
6200	-0.601362	9.66982	63.3227	-0.419016	6.26389	127.05
6150	-0.600236	10.1179	60.4262	-0.419314	8.32063	118.924
6100	-0.600236	10.1179	60.4262	-0.419314	8.32063	118.924
6050	-0.566251	9.9992	63.7089	-0.346527	8.25774	122.924
6000	-0.546143	10.1151	63.3116	-0.346527	8.25774	122.924
5950	-0.54577	10.2113	64.7114	-0.346274	8.47739	123.383
5900	-0.54577	10.2113	64.7114	-0.346274	8.47739	123.383
5850	-0.545106	10.1779	66.2377	-0.346075	8.45662	123.367
5800	-0.545106	10.1779	66.2377	-0.346075	8.45662	123.367
5750	-0.545106	10.1779	66.2377	-0.346075	8.45662	123.367
5700	-0.538473	10.2534	64.2455	-0.344246	8.10434	121.741
5650	-0.534343	10.2544	63.0876	-0.337194	7.87853	116.815
5600	-0.534343	10.2544	63.0876	-0.337194	7.87853	116.815
5550	-0.534113	10.643	63.2894	-0.337194	7.87853	116.815
5500	-0.533554	10.635	63.4417	-0.336317	7.86171	117.105
5450	-0.533073	10.3839	64.4033	-0.336874	7.85563	116.816
5400	-0.534091	10.3704	64.3419	-0.336874	7.85563	116.816
5350	-0.534091	10.3704	64.3419	-0.336874	7.85563	116.816
5300	-0.531477	10.9347	60.8397	-0.326343	7.99311	112.893
5250	-0.530389	10.8866	61.8946	-0.325268	7.99367	113.15
5200	-0.530377	10.8816	61.8436	-0.325128	7.98316	113.045
5150	-0.5306	11.0529	60.6655	-0.323402	8.16502	117.243
5100	-0.530612	10.2621	60.4338	-0.323308	8.16569	117.021
5050	-0.48879	10.3134	63.018	-0.31989	7.49704	122.276
5000	-0.483449	10.9934	68.0037	-0.346584	7.51282	139.678
4950	-0.482766	10.938	68.843	-0.346778	7.12086	139.389
4900	-0.482766	10.938	68.843	-0.346778	7.12086	139.389
4850	-0.476576	11.1331	69.6977	-0.346778	7.12086	139.389
4840	-0.469295	11.1648	67.2685	-0.343722	7.31539	128.385
4830	-0.469555	11.1744	67.1502	-0.34021	7.321	132.264
4820	-0.528967	11.0776	69.392	-0.326618	7.53562	136.147
4810	-0.528967	11.0776	69.392	-0.326618	7.53562	136.147
4800	-0.528967	11.0776	69.392	-0.326618	7.53562	136.147
4750	-0.528727	10.7119	69.2228	-0.327331	7.53615	135.292
4700	-0.530026	10.7077	68.4717	-0.335534	7.61355	139.294
4650	-0.529451	10.0342	69.2878	-0.335534	7.61355	139.294
4600	-0.52127	10.6916	80.901	-0.361692	8.54356	160.824	visualized
4550	-0.526501	10.7509	79.1673	-0.357185	8.90172	154.339
4500	-0.531107	10.8375	55.569	-0.296184	8.95873	114.176
4450	-0.529511	10.8662	54.8537	-0.295142	8.97128	112.044
4400	-0.5218	11.3898	55.5258	-0.285086	9.32732	117.476
4350	-0.532189	11.6392	55.9633	-0.28544	9.54247	120.512
4340	-0.531845	11.6477	54.7394	-0.284609	9.70729	116.286
4330	-0.530815	11.7333	52.3893	-0.283217	10.2978	110.158
4320	-0.529121	11.6293	52.553	-0.277846	10.2187	113.181
4310	-0.530804	11.5438	51.5919	-0.284495	9.13861	104.85
4300	-0.530804	11.5438	51.5919	-0.284495	9.13861	104.85
4250	-0.531472	11.5212	50.6529	-0.271074	8.85531	110.705
4200	-0.530085	11.3497	50.7012	-0.269907	9.06629	109.768
4150	-0.520258	11.3432	49.8916	-0.273021	8.69734	103.269
4140	-0.523854	11.4781	45.3446	-0.325561	8.84213	87.515
4130	-0.526548	11.1987	42.3501	-0.313892	9.02566	82.3788
4120	-0.530241	12.7234	40.7369	-0.311217	12.4585	83.5185
4110	-0.528267	11.8473	40.218	-0.311261	8.56074	82.2374
4100	-0.527739	11.8557	40.0973	-0.306575	8.57437	82.2544
4050	-0.522631	11.8011	40.9876	-0.299172	8.36938	84.3534
4040	-0.522003	11.6958	41.2966	-0.299172	8.36938	84.3534
4030	-0.523025	11.6497	41.12	-0.289389	8.10994	84.5516
4020	-0.517992	11.5385	40.9828	-0.290478	7.93356	82.8082
4010	-0.516843	11.7248	40.1574	-0.285537	7.99674	80.6915
4000	-0.516843	11.7248	40.1574	-0.285537	7.99674	80.6915
3950	-0.50962	11.7709	39.5904	-0.279926	7.87855	81.434
3940	-0.509791	11.7789	39.5361	-0.279926	7.87855	81.434
3930	-0.507112	11.8101	39.7874	-0.277738	7.85128	80.3675
3920	-0.507702	11.9527	38.8966	-0.247131	7.82798	80.4925
3910	-0.507702	11.9527	38.8966	-0.247131	7.82798	80.4925
3900	-0.507095	11.9333	38.7201	-0.247131	7.82798	80.4925
3850	-0.507841	11.8055	38.5693	-0.248468	7.82621	80.105
3840	-0.507841	11.8055	38.5693	-0.248468	7.82621	80.105
3830	-0.489817	11.1457	39.0277	-0.250268	7.67213	81.8553
3820	-0.488264	11.1148	38.3133	-0.24414	7.77842	80.8167
3810	-0.484561	11.4083	38.3657	-0.238657	8.46294	81.1787
3800	-0.484094	11.2713	38.3092	-0.241806	8.42472	80.9688
3750	-0.481068	12.1358	38.0598	-0.230027	10.6859	80.0527
3740	-0.480529	12.1458	37.8694	-0.221704	10.8877	79.9911
3730	-0.480529	12.1458	37.8694	-0.221704	10.8877	79.9911
3720	-0.479545	12.213	37.7702	-0.22534	10.887	79.3094
3710	-0.479545	12.213	37.7702	-0.22534	10.887	79.3094
3700	-0.479545	12.213	37.7702	-0.22534	10.887	79.3094
3650	-0.479112	12.2935	38.1935	-0.22534	10.887	79.3094
3600	-0.486094	12.2536	36.3067	-0.220734	11.0945	76.8852
3550	-0.486378	11.903	36.0477	-0.219276	11.0942	76.6768
3540	-0.486378	11.903	36.0477	-0.219276	11.0942	76.6768
3530	-0.486378	11.903	36.0477	-0.219276	11.0942	76.6768
3520	-0.485635	10.8533	35.1445	-0.209512	7.47976	78.5404
3510	-0.486132	10.8271	35.2364	-0.209512	7.47976	78.5404
3500	-0.485504	10.7559	34.7783	-0.207289	6.51724	78.4036
3450	-0.481618	10.3195	34.9282	-0.233442	6.53175	78.5171
3440	-0.481618	10.3195	34.9282	-0.233442	6.53175	78.5171
3430	-0.480488	10.3506	34.6453	-0.235907	6.36623	75.8252
3420	-0.477968	10.2237	34.7987	-0.236754	6.33786	75.6775
3410	-0.474057	9.98159	34.7145	-0.22933	6.5943	74.9967
3400	-0.472227	10.0185	34.8063	-0.22933	6.5943	74.9967
3350	-0.470055	9.91504	34.8585	-0.231621	6.60877	74.1707
3300	-0.46898	9.88881	34.4952	-0.230228	6.77933	72.9215
3250	-0.467858	9.73555	35.5884	-0.230228	6.77933	72.9215
3200	-0.46183	9.96299	37.5391	-0.235187	6.64804	72.3311
3150	-0.459823	9.48089	37.5044	-0.235187	6.64804	72.3311
3140	-0.459823	9.48089	37.5044	-0.235187	6.64804	72.3311
3130	-0.456501	9.23116	37.9828	-0.22802	6.79828	73.9868
3120	-0.45417	9.41721	38.6476	-0.22802	6.79828	73.9868
3110	-0.455762	9.32654	39.1621	-0.22802	6.79828	73.9868
3100	-0.455762	9.32654	39.1621	-0.22802	6.79828	73.9868
3050	-0.452619	8.5586	40.1803	-0.225802	6.08083	75.8009
3000	-0.451993	8.58102	39.686	-0.224284	6.1351	78.4429
2950	-0.448553	9.12229	39.6356	-0.213903	5.65181	78.0099
2940	-0.443565	9.11818	39.9205	-0.201002	5.34833	79.9607
2930	-0.432815	9.1765	40.9654	-0.185495	5.25532	82.572
2920	-0.44479	9.15284	38.8113	-0.160688	5.21799	81.309
2910	-0.44479	9.15284	38.8113	-0.160688	5.21799	81.309
2900	-0.44479	9.15284	38.8113	-0.160688	5.21799	81.309
2850	-0.446091	9.0399	38.333	-0.160688	5.21799	81.309
2840	-0.446091	9.0399	38.333	-0.160688	5.21799	81.309
2830	-0.445683	9.09013	38.3993	-0.160688	5.21799	81.309
2820	-0.440855	8.807	38.4561	-0.160688	5.21799	81.309
2810	-0.440855	8.807	38.4561	-0.160688	5.21799	81.309
2800	-0.440855	8.807	38.4561	-0.160688	5.21799	81.309	visualized
2750	-0.440292	8.14431	37.8586	-0.159807	5.23012	81.0728
2740	-0.440292	8.14431	37.8586	-0.159807	5.23012	81.0728
2730	-0.440292	8.14431	37.8586	-0.159807	5.23012	81.0728
2720	-0.439892	7.79082	37.7286	-0.159807	5.23012	81.0728
2710	-0.439892	7.79082	37.7286	-0.159807	5.23012	81.0728
2700	-0.439892	7.79082	37.7286	-0.159807	5.23012	81.0728
2650	-0.442375	7.79216	37.1701	-0.146098	5.35688	80.2502
2600	-0.428869	7.65953	38.3632	-0.130292	5.27189	83.9572
2550	-0.427572	7.80444	39.8295	-0.1054	5.36488	79.6903
2500	-0.422167	7.94184	39.3592	-0.108286	6.1973	75.4107
2450	-0.422167	7.94184	39.3592	-0.108286	6.1973	75.4107
2400	-0.425007	7.9878	38.92	-0.108286	6.1973	75.4107
2350	-0.421197	7.84585	39.1913	-0.108759	6.18039	75.665
2340	-0.421197	7.84585	39.1913	-0.108759	6.18039	75.665
2330	-0.421197	7.84585	39.1913	-0.108759	6.18039	75.665
2320	-0.413393	8.17557	38.8202	-0.108759	6.18039	75.665
2310	-0.413393	8.17557	38.8202	-0.108759	6.18039	75.665
2300	-0.413393	8.17557	38.8202	-0.108759	6.18039	75.665
2250	-0.410707	7.99649	39.0832	-0.0838799	5.96779	87.6215
2200	-0.412305	7.96205	38.3406	-0.0931955	6.00531	82.7205
2150	-0.412446	7.95637	38.0301	-0.0931688	6.01704	81.2705
2100	-0.408768	7.8495	37.5804	-0.0856996	5.9424	80.0772
2050	-0.409586	7.79628	37.2095	-0.0820355	6.20132	78.3243
2000	-0.41035	7.7901	36.4507	-0.0921235	6.20966	74.4669
1950	-0.404252	7.91534	37.6771	-0.0774147	6.43027	83.5035
1900	-0.402966	8.45726	37.2262	-0.0462127	5.97894	105.511
1850	-0.40126	8.16394	37.402	-0.0462127	5.97894	105.511
1800	-0.40126	8.16394	37.402	-0.0462127	5.97894	105.511
1750	-0.402538	8.14188	36.7136	-0.0462127	5.97894	105.511
1700	-0.402538	8.14188	36.7136	-0.0462127	5.97894	105.511
1650	-0.40329	8.18812	36.3098	-0.0500052	6.28696	109.399
1600	-0.393729	8.08005	38.5247	-0.0500052	6.28696	109.399
1550	-0.393729	8.08005	38.5247	-0.0500052	6.28696	109.399
1500	-0.391916	8.01635	38.0759	-0.0500052	6.28696	109.399
1450	-0.391916	8.01635	38.0759	-0.0500052	6.28696	109.399
1400	-0.391916	8.01635	38.0759	-0.0500052	6.28696	109.399
1350	-0.391916	8.01635	38.0759	-0.0500052	6.28696	109.399
1300	-0.391916	8.01635	38.0759	-0.0500052	6.28696	109.399
1250	-0.391916	8.01635	38.0759	-0.0500052	6.28696	109.399
1200	-0.391916	8.01635	38.0759	-0.0500052	6.28696	109.399
1150	-0.391916	8.01635	38.0759	-0.0500052	6.28696	109.399
1100	-0.391916	8.01635	38.0759	-0.0500052	6.28696	109.399
1050	-0.396602	8.10497	37.1934	-0.0500052	6.28696	109.399
1000	-0.396602	8.10497	37.1934	-0.0500052	6.28696	109.399
950	-0.396602	8.10497	37.1934	-0.0500052	6.28696	109.399
900	-0.396602	8.10497	37.1934	-0.0500052	6.28696	109.399
850	-0.396602	8.10497	37.1934	-0.0500052	6.28696	109.399
800	-0.396602	8.10497	37.1934	-0.0500052	6.28696	109.399
750	-0.396602	8.10497	37.1934	-0.0500052	6.28696	109.399
700	-0.396602	8.10497	37.1934	-0.0500052	6.28696	109.399
650	-0.396602	8.10497	37.1934	-0.0500052	6.28696	109.399
600	-0.396602	8.10497	37.1934	-0.0500052	6.28696	109.399
550	-0.396602	8.10497	37.1934	-0.0500052	6.28696	109.399
500	-0.396602	8.10497	37.1934	-0.0500052	6.28696	109.399
450	-0.396602	8.10497	37.1934	-0.0500052	6.28696	109.399
400	-0.396602	8.10497	37.1934	-0.0500052	6.28696	109.399
350	-0.396602	8.10497	37.1934	-0.0500052	6.28696	109.399
300	-0.396602	8.10497	37.1934	-0.0500052	6.28696	109.399
250	-0.396602	8.10497	37.1934	-0.0500052	6.28696	109.399
200	-0.396602	8.10497	37.1934	-0.0500052	6.28696	109.399
150	-0.396602	8.10497	37.1934	-0.0500052	6.28696	109.399
100	-0.396602	8.10497	37.1934	-0.0500052	6.28696	109.399
50	-0.396602	8.10497	37.1934	-0.0500052	6.28696	109.399
0	-0.396602	8.10497	37.1934	-0.0500052	6.28696	109.399
